# Extracellular vesicles from a novel chordoma cell line, ARF-8, promote tumorigenic microenvironmental changes when incubated with the parental cells and with human osteoblasts

**DOI:** 10.1101/2024.10.06.616873

**Authors:** Khoa N Nguyen, Arin N Graner, Anthony R Fringuello, Zoe Zizzo, Lorena Valenzuela, Kamara Anyanwu, Kevin O Lillehei, A Samy Youssef, Samuel Guzman, Christina Coughlan, Michael W Graner

## Abstract

Chordomas are rare, generally slow-growing spinal tumors that nonetheless exhibit progressive characteristics over time, leading to malignant phenotypes and high recurrence rates, despite maximal therapeutic interventions. The tumors are notoriously resistant to therapies and are often in locations that make gross total resections difficult. Here, we describe a new chordoma cell line (ARF-8) derived from an extensive clival chordoma that extended back to the cervical spine. From the cultured cell line we characterized the ARF-8 cellular and extracellular vesicle (EV) proteomes, as well as the impacts of ARF-8 EVs on proteomes and secretomes of recipient cells (both ARF-8 and human osteoblasts) in autocrine and paracrine settings. All the characteristics associated with chordomas as cancers – migration and invasion, therapeutic resistance, metastatic potential – can be driven by tumor EVs. Our proteomic analyses suggested roles for transforming growth factor beta (TGFB) and cell-matrix interactions involving the epithelial-to-mesenchymal transition (EMT), and cell/extracellular matrix interactions in cell migration, consistent with a metastatic tumor phenotype. Our results demonstrated that ARF-8 tumor cell migration was dependent on general (arginine-glycine-aspartic acid [RGD]-based) integrin activity, and ARF-8 EVs could promote such migration. ARF-8 EVs also prompted proteomic/secretomic changes in human osteoblast cells, again with indications that cell-cell and cell-extracellular matrix interactions would be activated. Overall, the EVs promoted predicted tumorigenic phenotypes in recipient cells.
