## Supplementary material for "Extracellular vesicles from a novel chordoma cell line, ARF-8, promote tumorigenic microenvironmental changes when incubated with the parental cells and with human osteoblasts": Supp Table 1

### Sheet: Sheet0
ID	Flags	Symbol	Entrez Gene Name	Location	Type(s)	Drug(s)
A2M		A2M	alpha-2-macroglobulin	Extracellular Space	transporter
ABCF1		ABCF1	ATP binding cassette subfamily F member 1	Cytoplasm	transporter
ABI3BP		ABI3BP	ABI family member 3 binding protein	Extracellular Space	other
ACAN		ACAN	aggrecan	Extracellular Space	other
ACTA1		ACTA1	actin alpha 1, skeletal muscle	Cytoplasm	other
ACTG1		ACTG1	actin gamma 1	Cytoplasm	other
ACTN1		ACTN1	actinin alpha 1	Nucleus	transcription regulator
ACTN4		ACTN4	actinin alpha 4	Cytoplasm	transcription regulator
ACTR3		ACTR3	actin related protein 3	Plasma Membrane	other
ADAM10		ADAM10	ADAM metallopeptidase domain 10	Plasma Membrane	peptidase	aderbasib
ADAMTS1		ADAMTS1	ADAM metallopeptidase with thrombospondin type 1 motif 1	Extracellular Space	peptidase
ADAMTS13		ADAMTS13	ADAM metallopeptidase with thrombospondin type 1 motif 13	Extracellular Space	peptidase
ADAMTS7		ADAMTS7	ADAM metallopeptidase with thrombospondin type 1 motif 7	Extracellular Space	peptidase
ADK		ADK	adenosine kinase	Nucleus	kinase	adenosine kinase inhibitor, pegintron/ribavirin, PEG-interferon alfa-2a/ribavirin, nitazoxanide/peginterferon alfa-2a/ribavirin, interferon alfacon-1/ribavirin, IFNA2B/ribavirin, ribavirin
AEBP1		AEBP1	AE binding protein 1	Nucleus	peptidase
AFP		AFP	alpha fetoprotein	Extracellular Space	transporter
AGRN		AGRN	agrin	Plasma Membrane	other
AKAP12		AKAP12	A-kinase anchoring protein 12	Cytoplasm	transporter
ALB		ALB	albumin	Extracellular Space	transporter	HPN328, gadofosveset trisodium, aldoxorubicin, GSK3128349, NM21-1480, platinum
ANGPTL2		ANGPTL2	angiopoietin like 2	Extracellular Space	other
ANP32A		ANP32A	acidic nuclear phosphoprotein 32 family member A	Cytoplasm	other
ANP32E		ANP32E	acidic nuclear phosphoprotein 32 family member E	Nucleus	other
ANPEP		ANPEP	alanyl aminopeptidase, membrane	Plasma Membrane	peptidase	68Ga-HX01, truncated tissue factor/NGR peptide, CNGRC peptide-TNF alpha conjugate
ANXA1		ANXA1	annexin A1	Plasma Membrane	enzyme	hydrocortisone, hydrocortisone/prednisone, hydrocortisone/mitoxantrone, cytarabine/hydrocortisone/methotrexate, dasatinib/hydrocortisone, hydrocortisone/imatinib, acyclovir/hydrocortisone
ANXA2		ANXA2	annexin A2	Plasma Membrane	other
ANXA5		ANXA5	annexin A5	Plasma Membrane	transporter
ANXA6		ANXA6	annexin A6	Plasma Membrane	ion channel
APLP2		APLP2	amyloid beta precursor like protein 2	Cytoplasm	other
ARPC4		ARPC4	actin related protein 2/3 complex subunit 4	Cytoplasm	other
ATP2B4		ATP2B4	ATPase plasma membrane Ca2+ transporting 4	Plasma Membrane	transporter
ATRN		ATRN	attractin	Extracellular Space	other
AXL		AXL	AXL receptor tyrosine kinase	Plasma Membrane	kinase	CH5451098, gilteritinib, bosutinib/rituximab, DP-3975, cabozantinib/nivolumab, INCB081776, SLC-391, Q702, bosutinib, tilvestamab, cabozantinib, PF-07265807, humax-AXL-ADC, DS-1205c, KC1036, bosutinib/imatinib, HH30134, mipasetamab uzoptirine, BPI-9016M, ningetinib, dubermatinib, ONO-7475, sitravatinib, SKI-G-801, bemcentinib, cabozantinib/tyrosine kinase inhibitor, RXDX-106, BA3011
BASP1		BASP1	brain abundant membrane attached signal protein 1	Nucleus	transcription regulator
BGN		BGN	biglycan	Extracellular Space	other
BMP1		BMP1	bone morphogenetic protein 1	Extracellular Space	peptidase
BST1		BST1	bone marrow stromal cell antigen 1	Plasma Membrane	enzyme	MEN1112
C1QTNF3		C1QTNF3	C1q and TNF related 3	Extracellular Space	other
C1R		C1R	complement C1r	Extracellular Space	peptidase	SERPING1
C1S		C1S	complement C1s	Extracellular Space	peptidase	SERPING1, sutimlimab
C4A		C4A/C4B	complement C4A (Rodgers blood group)	Extracellular Space	other	efdamrofusp alfa, IGG (complex)
CACNA2D1		CACNA2D1	calcium voltage-gated channel auxiliary subunit alpha2delta 1	Plasma Membrane	ion channel	amlodipine/hydrochlorothiazide/olmesartan medoxomil, felodipine, amlodipine/hydrochlorothiazide/valsartan, gabapentin, bepridil, nitrendipine, amlodipine, nisoldipine, nilvadipine, enalapril/felodipine, pregabalin, nicardipine, amlodipine/telmisartan, aliskiren/amlodipine, isradipine, nifedipine
CALU		CALU	calumenin	Cytoplasm	other
CAND1		CAND1	cullin associated and neddylation dissociated 1	Cytoplasm	transcription regulator
CCDC80		CCDC80	coiled-coil domain containing 80	Nucleus	other
CCN3		CCN3	cellular communication network factor 3	Extracellular Space	growth factor
WISP2		CCN5	cellular communication network factor 5	Extracellular Space	growth factor
CCT2		CCT2	chaperonin containing TCP1 subunit 2	Cytoplasm	kinase
CD109		CD109	CD109 molecule	Plasma Membrane	other
CD81		CD81	CD81 molecule	Plasma Membrane	other
CD9		CD9	CD9 molecule	Plasma Membrane	other	KBA1412
CEMIP		CEMIP	cell migration inducing hyaluronidase 1	Cytoplasm	enzyme
CFB		CFB	complement factor B	Extracellular Space	peptidase	IONIS-FB-LRx
CFH		CFH	complement factor H	Extracellular Space	other	GT103
CFL1		CFL1	cofilin 1	Nucleus	other
CLASP1		CLASP1	cytoplasmic linker associated protein 1	Cytoplasm	other
CLEC3B		CLEC3B	C-type lectin domain family 3 member B	Extracellular Space	other
CLTC		CLTC	clathrin heavy chain	Plasma Membrane	other
CLU		CLU	clusterin	Cytoplasm	other	clusterin antisense oligonucleotide, AB-16B5
COL11A1		COL11A1	collagen type XI alpha 1 chain	Extracellular Space	other	collagenase
COL12A1		COL12A1	collagen type XII alpha 1 chain	Extracellular Space	other	collagenase
COL14A1		COL14A1	collagen type XIV alpha 1 chain	Extracellular Space	other	collagenase
COL15A1		COL15A1	collagen type XV alpha 1 chain	Extracellular Space	other	collagenase
COL16A1		COL16A1	collagen type XVI alpha 1 chain	Extracellular Space	other	collagenase
COL18A1		COL18A1	collagen type XVIII alpha 1 chain	Extracellular Space	other	collagenase
COL1A1		COL1A1	collagen type I alpha 1 chain	Extracellular Space	other	collagenase
COL1A2		COL1A2	collagen type I alpha 2 chain	Extracellular Space	other	collagenase
COL3A1		COL3A1	collagen type III alpha 1 chain	Extracellular Space	other	collagenase
COL5A1		COL5A1	collagen type V alpha 1 chain	Extracellular Space	other	collagenase
COL5A3		COL5A3	collagen type V alpha 3 chain	Extracellular Space	other	collagenase
COL6A1		COL6A1	collagen type VI alpha 1 chain	Extracellular Space	other	collagenase
COL6A2		COL6A2	collagen type VI alpha 2 chain	Extracellular Space	other	collagenase
COL6A3		COL6A3	collagen type VI alpha 3 chain	Extracellular Space	other	collagenase
COMP		COMP	cartilage oligomeric matrix protein	Extracellular Space	other
COMT		COMT	catechol-O-methyltransferase	Cytoplasm	enzyme	carbidopa/entacapone/levodopa, nebicapone, opicapone, tolcapone, entacapone, carbidopa/levodopa/tolcapone, tyrphostin AG 1288
CP		CP	ceruloplasmin	Extracellular Space	enzyme	copper
CPE		CPE	carboxypeptidase E	Cytoplasm	peptidase
CSPG4		CSPG4	chondroitin sulfate proteoglycan 4	Plasma Membrane	other
CTSD		CTSD	cathepsin D	Cytoplasm	peptidase
DCN		DCN	decorin	Extracellular Space	other
DPYSL2		DPYSL2	dihydropyrimidinase like 2	Cytoplasm	enzyme
ECM1		ECM1	extracellular matrix protein 1	Extracellular Space	transporter
ECM2		ECM2	extracellular matrix protein 2	Extracellular Space	other
EDIL3		EDIL3	EGF like repeats and discoidin domains 3	Extracellular Space	other
EEF1A1		EEF1A1	eukaryotic translation elongation factor 1 alpha 1	Cytoplasm	translation regulator
EEF2		EEF2	eukaryotic translation elongation factor 2	Cytoplasm	translation regulator	tagraxofusp, MDNA55
EFEMP1		EFEMP1	EGF containing fibulin extracellular matrix protein 1	Extracellular Space	enzyme
EFEMP2		EFEMP2	EGF containing fibulin extracellular matrix protein 2	Extracellular Space	other
EHD2		EHD2	EH domain containing 2	Nucleus	other
EIF5		EIF5	eukaryotic translation initiation factor 5	Cytoplasm	translation regulator
EIF5A		EIF5A	eukaryotic translation initiation factor 5A	Cytoplasm	translation regulator	SNS01-T nanoparticles
ELN		ELN	elastin	Extracellular Space	other
EMILIN1		EMILIN1	elastin microfibril interfacer 1	Extracellular Space	other
ENPP2		ENPP2	ectonucleotide pyrophosphatase/phosphodiesterase 2	Plasma Membrane	enzyme	VPC8a202
EXT1		EXT1	exostosin glycosyltransferase 1	Cytoplasm	enzyme
EXT2		EXT2	exostosin glycosyltransferase 2	Cytoplasm	enzyme
F5		F5	coagulation factor V	Extracellular Space	other	drotrecogin alfa, argatroban
FAP		FAP	fibroblast activation protein alpha	Cytoplasm	peptidase	gallium Ga 68 FAPi-46, 64Cu FAP-2286, 68Ga-FAPI, RO7122290, gallium Ga 68-DOTA-FAPI-04, RO6874813, gallium Ga 68 FAP-2286, RO6874281, 177Lu-FAP-2286
FAT1		FAT1	FAT atypical cadherin 1	Plasma Membrane	other
FBLN1		FBLN1	fibulin 1	Extracellular Space	other
FBLN2		FBLN2	fibulin 2	Extracellular Space	other
FBN1		FBN1	fibrillin 1	Extracellular Space	other
FKBP10		FKBP10	FKBP prolyl isomerase 10	Cytoplasm	enzyme
FLNA		FLNA	filamin A	Cytoplasm	other
FMOD		FMOD	fibromodulin	Extracellular Space	other
FN1		FN1	fibronectin 1	Extracellular Space	other	ocriplasmin, bifikafusp alfa, L19TNFalpha, L19-IL2 monoclonal antibody-cytokine fusion protein/L19TNFalpha, AS1409, iodine I 131 anti-fibronectin antibody fragment L19-SIP, dodekin
FST		FST	follistatin	Extracellular Space	other
FSTL1		FSTL1	follistatin like 1	Extracellular Space	other
GAPDH		GAPDH	glyceraldehyde-3-phosphate dehydrogenase	Cytoplasm	enzyme
GAS6		GAS6	growth arrest specific 6	Extracellular Space	growth factor	AVB-S6-500
GNAI2		GNAI2	G protein subunit alpha i2	Plasma Membrane	enzyme
GNAS		GNAS	GNAS complex locus	Plasma Membrane	enzyme
GNB2		GNB2	G protein subunit beta 2	Plasma Membrane	other
GNG12		GNG12	G protein subunit gamma 12	Plasma Membrane	enzyme
GPC1		GPC1	glypican 1	Plasma Membrane	transmembrane receptor
GSN		GSN	gelsolin	Extracellular Space	other
GTF2A1		GTF2A1	general transcription factor IIA subunit 1	Cytoplasm	transcription regulator
HIST2H2AA3		H2AC18/H2AC19	H2A clustered histone 18	Nucleus	other
HIST1H4A		H4C1	H4 clustered histone 1	Nucleus	other
HEXA		HEXA	hexosaminidase subunit alpha	Cytoplasm	enzyme
HEXB		HEXB	hexosaminidase subunit beta	Cytoplasm	enzyme
HLA-A		HLA-A	major histocompatibility complex, class I, A	Plasma Membrane	other	tebentafusp
HMGB1		HMGB1	high mobility group box 1	Nucleus	transcription regulator
HMGB2		HMGB2	high mobility group box 2	Nucleus	transcription regulator
HSP90AA1		HSP90AA1	heat shock protein 90 alpha family class A member 1	Cytoplasm	enzyme	alvespimycin, retaspimycin, luminespib, pimitespib, cisplatin
HSP90AB1		HSP90AB1	heat shock protein 90 alpha family class B member 1	Cytoplasm	enzyme	alvespimycin, retaspimycin, pimitespib, cisplatin
HSPA1A		HSPA1A/HSPA1B	heat shock protein family A (Hsp70) member 1A	Cytoplasm	enzyme
HSPA8		HSPA8	heat shock protein family A (Hsp70) member 8	Cytoplasm	enzyme	SHetA2
HSPG2		HSPG2	heparan sulfate proteoglycan 2	Extracellular Space	enzyme
HTRA1		HTRA1	HtrA serine peptidase 1	Extracellular Space	peptidase
IGF2R		IGF2R	insulin like growth factor 2 receptor	Plasma Membrane	transmembrane receptor	avalglucosidase alfa
IGFBP1		IGFBP1	insulin like growth factor binding protein 1	Extracellular Space	other
IGFBP3		IGFBP3	insulin like growth factor binding protein 3	Extracellular Space	other
IGFBP4		IGFBP4	insulin like growth factor binding protein 4	Extracellular Space	other
IGFBP7		IGFBP7	insulin like growth factor binding protein 7	Extracellular Space	transporter
IL6ST		IL6ST	interleukin 6 cytokine family signal transducer	Plasma Membrane	transmembrane receptor
ITGA11		ITGA11	integrin subunit alpha 11	Plasma Membrane	other
ITGA2		ITGA2	integrin subunit alpha 2	Plasma Membrane	transmembrane receptor
ITGAV		ITGAV	integrin subunit alpha V	Plasma Membrane	transmembrane receptor	abciximab, intetumumab, fluciclatide F 18, etaracizumab, abituzumab, 68Ga-NOTA-BBN-RGD, cilengitide
ITGB1		ITGB1	integrin subunit beta 1	Plasma Membrane	transmembrane receptor	OS2966
ITGBL1		ITGBL1	integrin subunit beta like 1	Extracellular Space	other
ITIH2		ITIH2	inter-alpha-trypsin inhibitor heavy chain 2	Extracellular Space	other
ITIH5		ITIH5	inter-alpha-trypsin inhibitor heavy chain 5	Plasma Membrane	other
KIF26B		KIF26B	kinesin family member 26B	Other	other
KRT1		KRT1	keratin 1	Cytoplasm	other
KRT10		KRT10	keratin 10	Cytoplasm	other
KRT14		KRT14	keratin 14	Cytoplasm	other
KRT2		KRT2	keratin 2	Cytoplasm	other	silmitasertib, CIGB-300
KRT6B		KRT6B	keratin 6B	Cytoplasm	other
KRT9		KRT9	keratin 9	Cytoplasm	other
LAMA1		LAMA1	laminin subunit alpha 1	Extracellular Space	other
LAMA2		LAMA2	laminin subunit alpha 2	Extracellular Space	other
LAMA3		LAMA3	laminin subunit alpha 3	Extracellular Space	other
LAMA4		LAMA4	laminin subunit alpha 4	Extracellular Space	enzyme
LAMB1		LAMB1	laminin subunit beta 1	Extracellular Space	other
LAMB2		LAMB2	laminin subunit beta 2	Extracellular Space	enzyme
LAMC1		LAMC1	laminin subunit gamma 1	Extracellular Space	other
LDHA		LDHA	lactate dehydrogenase A	Cytoplasm	enzyme	nedosiran
LGALS1		LGALS1	galectin 1	Extracellular Space	other	OTX008
LGALS3BP		LGALS3BP	galectin 3 binding protein	Plasma Membrane	transmembrane receptor
LOX		LOX	lysyl oxidase	Extracellular Space	enzyme	PXS-5505, copper
LOXL2		LOXL2	lysyl oxidase like 2	Extracellular Space	enzyme	PAT-1251, simtuzumab
LOXL3		LOXL3	lysyl oxidase like 3	Extracellular Space	enzyme
LRP1		LRP1	LDL receptor related protein 1	Plasma Membrane	transmembrane receptor	paclitaxel-angiopep-2 conjugate, serpin peptide 16
LTBP1		LTBP1	latent transforming growth factor beta binding protein 1	Extracellular Space	other
LTBP2		LTBP2	latent transforming growth factor beta binding protein 2	Extracellular Space	other
LTF		LTF	lactotransferrin	Extracellular Space	other
LUM		LUM	lumican	Extracellular Space	other
H2AFY		MACROH2A1	macroH2A.1 histone	Nucleus	other
MAMDC2		MAMDC2	MAM domain containing 2	Extracellular Space	other
MAN1A1		MAN1A1	mannosidase alpha class 1A member 1	Cytoplasm	enzyme
MAN2B1		MAN2B1	mannosidase alpha class 2B member 1	Cytoplasm	enzyme
MARCKS		MARCKS	myristoylated alanine rich protein kinase C substrate	Plasma Membrane	other	BIO-11006
MASP1		MASP1	MBL associated serine protease 1	Extracellular Space	peptidase
MFAP4		MFAP4	microfibril associated protein 4	Extracellular Space	other
MFGE8		MFGE8	milk fat globule EGF and factor V/VIII domain containing	Extracellular Space	other
MMP2		MMP2	matrix metallopeptidase 2	Extracellular Space	peptidase	MMP2 MMP9 inhibitor, chlorotoxin, 131I-chlorotoxin, rebimastat, marimastat, prinomastat
MRC2		MRC2	mannose receptor C type 2	Plasma Membrane	transmembrane receptor
MVP		MVP	major vault protein	Nucleus	other
MXRA5		MXRA5	matrix remodeling associated 5	Extracellular Space	other
NACA		NACA	nascent polypeptide associated complex subunit alpha	Cytoplasm	transcription regulator
C3		NAD+		Other	chemical - endogenous mammalian
C5		NADPH		Other	chemical - endogenous mammalian
NAGLU		NAGLU	N-acetyl-alpha-glucosaminidase	Cytoplasm	enzyme
NAP1L1		NAP1L1	nucleosome assembly protein 1 like 1	Nucleus	other
NCL		NCL	nucleolin	Nucleus	other	AGRO 100, IPP-204106N
NID1		NID1	nidogen 1	Extracellular Space	other
NID2		NID2	nidogen 2	Extracellular Space	other
NME2		NME2	NME/NM23 nucleoside diphosphate kinase 2	Nucleus	kinase
NPTX1		NPTX1	neuronal pentraxin 1	Extracellular Space	other
NRP1		NRP1	neuropilin 1	Plasma Membrane	transmembrane receptor	vesencumab
NT5E		NT5E	5'-nucleotidase ecto	Plasma Membrane	phosphatase	BMS-986179, ATG-037, MEDI9447, NZV930, ORIC-533, quemliclustat, JAB-BX102, PT199, HLX23, IBI325, GS-1423, AK119, CPI-006, INCA00186, LY3475070, TJ004309, NMN, IPH5301, Sym024
NTN4		NTN4	netrin 4	Extracellular Space	other
NUCB1		NUCB1	nucleobindin 1	Cytoplasm	other
OLFML1		OLFML1	olfactomedin like 1	Extracellular Space	other
OLFML3		OLFML3	olfactomedin like 3	Extracellular Space	other
OMD		OMD	osteomodulin	Extracellular Space	other
OTUB1		OTUB1	OTU deubiquitinase, ubiquitin aldehyde binding 1	Cytoplasm	enzyme
P4HB		P4HB	prolyl 4-hydroxylase subunit beta	Cytoplasm	enzyme
PAMR1		PAMR1	peptidase domain containing associated with muscle regeneration 1	Extracellular Space	peptidase
PAPPA		PAPPA	pappalysin 1	Extracellular Space	peptidase
PCLO		PCLO	piccolo presynaptic cytomatrix protein	Cytoplasm	transporter
PCOLCE		PCOLCE	procollagen C-endopeptidase enhancer	Extracellular Space	other
PDCD6IP		PDCD6IP	programmed cell death 6 interacting protein	Cytoplasm	other
PDE3A		PDE3A	phosphodiesterase 3A	Cytoplasm	enzyme	cilostazol, pentoxifylline, tolbutamide, anagrelide, amrinone, enoximone, theophylline, milrinone, dyphylline, dipyridamole, medorinone
PDGFRB		PDGFRB	platelet derived growth factor receptor beta	Plasma Membrane	kinase	midostaurin, PDGF receptor tyrosine kinase inhibitor V, sorafenib/sulindac/sunitinib, cytarabine/idarubicin/midostaurin, imatinib/sunitinib, cytarabine/imatinib/methotrexate, axitinib, 5-azacytidine/sorafenib, tandutinib, pazopanib, JI 101, dasatinib/erlotinib, telatinib, imatinib, imatinib/rituximab, becaplermin, orantinib, blinatumomab/dasatinib, imatinib/nilotinib, decitabine/sorafenib, cytara…
PDGFRL		PDGFRL	platelet derived growth factor receptor like	Plasma Membrane	kinase
PEF1		PEF1	penta-EF-hand domain containing 1	Cytoplasm	other
PENK		PENK	proenkephalin	Extracellular Space	other
PFKP		PFKP	phosphofructokinase, platelet	Cytoplasm	kinase
PGAM1		PGAM1	phosphoglycerate mutase 1	Cytoplasm	phosphatase
PGK1		PGK1	phosphoglycerate kinase 1	Cytoplasm	kinase	CBR-470-1
PKM		PKM	pyruvate kinase M1/2	Cytoplasm	kinase	TP-1454, CAP-232
PLOD1		PLOD1	procollagen-lysine,2-oxoglutarate 5-dioxygenase 1	Cytoplasm	enzyme
PLOD3		PLOD3	procollagen-lysine,2-oxoglutarate 5-dioxygenase 3	Cytoplasm	enzyme
PLPP3		PLPP3	phospholipid phosphatase 3	Plasma Membrane	phosphatase
PLXDC2		PLXDC2	plexin domain containing 2	Extracellular Space	other
PODN		PODN	podocan	Cytoplasm	other
PPP1CB		PPP1CB	protein phosphatase 1 catalytic subunit beta	Cytoplasm	phosphatase
PRCP		PRCP	prolylcarboxypeptidase	Cytoplasm	peptidase
PRELP		PRELP	proline and arginine rich end leucine rich repeat protein	Extracellular Space	other
PROS1		PROS1	protein S	Extracellular Space	other
PRPS1		PRPS1	phosphoribosyl pyrophosphate synthetase 1	Cytoplasm	kinase
PRSS23		PRSS23	serine protease 23	Extracellular Space	peptidase
PSAP		PSAP	prosaposin	Extracellular Space	other
PSMA2		PSMA2	proteasome 20S subunit alpha 2	Cytoplasm	peptidase
PSMA6		PSMA6	proteasome 20S subunit alpha 6	Cytoplasm	peptidase
PSMA7		PSMA7	proteasome 20S subunit alpha 7	Cytoplasm	peptidase
PSMB1		PSMB1	proteasome 20S subunit beta 1	Cytoplasm	peptidase	bortezomib/cladribine/rituximab, bortezomib/dexamethasone/pomalidomide, bortezomib/doxorubicin, bortezomib/dexamethasone/thalidomide, bortezomib/paclitaxel, carfilzomib, bortezomib/sorafenib, bortezomib/fulvestrant, bortezomib/rituximab, bortezomib/lenalidomide, carfilzomib/dexamethasone/lenalidomide, bortezomib/dexamethasone/lenalidomide, bortezomib/dexamethasone/doxorubicin, bortezomib/dexameth…
PSMB3		PSMB3	proteasome 20S subunit beta 3	Cytoplasm	peptidase
PTGFRN		PTGFRN	prostaglandin F2 receptor inhibitor	Plasma Membrane	other
PTMA		PTMA	prothymosin alpha	Nucleus	other
PTX3		PTX3	pentraxin 3	Extracellular Space	other
PXDN		PXDN	peroxidasin	Extracellular Space	enzyme
PYGB		PYGB	glycogen phosphorylase B	Cytoplasm	enzyme
PYGL		PYGL	glycogen phosphorylase L	Cytoplasm	enzyme
QSOX1		QSOX1	quiescin sulfhydryl oxidase 1	Cytoplasm	enzyme
RAB11B		RAB11B	RAB11B, member RAS oncogene family	Cytoplasm	enzyme
RAP1B		RAP1B	RAP1B, member of RAS oncogene family	Cytoplasm	enzyme
RCN1		RCN1	reticulocalbin 1	Cytoplasm	other
RCN3		RCN3	reticulocalbin 3	Cytoplasm	other
RDX		RDX	radixin	Cytoplasm	other
RELN		RELN	reelin	Extracellular Space	peptidase
RHOA		RHOA	ras homolog family member A	Cytoplasm	enzyme
RNH1		RNH1	ribonuclease/angiogenin inhibitor 1	Cytoplasm	other
RPLP0		RPLP0	ribosomal protein lateral stalk subunit P0	Cytoplasm	other
S100A1		S100A1	S100 calcium binding protein A1	Cytoplasm	other
S100A10		S100A10	S100 calcium binding protein A10	Cytoplasm	other
S100A11		S100A11	S100 calcium binding protein A11	Cytoplasm	other
SARS		SARS1	seryl-tRNA synthetase 1	Cytoplasm	enzyme
SCUBE3		SCUBE3	signal peptide, CUB domain and EGF like domain containing 3	Plasma Membrane	other
SDCBP		SDCBP	syndecan binding protein	Plasma Membrane	enzyme
SEMA3C		SEMA3C	semaphorin 3C	Extracellular Space	other
SERPINA7		SERPINA7	serpin family A member 7	Extracellular Space	transporter
SERPINC1		SERPINC1	serpin family C member 1	Extracellular Space	enzyme	aspirin/eptifibatide/heparin, dalteparin, glucuronyl glucosamine glycan sulfate, aspirin/enoxaparin, SR-123781A, heparin, ardeparin, low molecular weight heparin, fondaparinux, fondaparinux/warfarin, nadroparin, semuloparin, enoxaparin, enoxaparin/warfarin
SERPINE1		SERPINE1	serpin family E member 1	Extracellular Space	other	TM5614, drotrecogin alfa, ACT001
SERPINE2		SERPINE2	serpin family E member 2	Extracellular Space	other
SERPINF1		SERPINF1	serpin family F member 1	Extracellular Space	other
SET		SET	SET nuclear proto-oncogene	Nucleus	phosphatase
SLC1A5		SLC1A5	solute carrier family 1 member 5	Plasma Membrane	transporter	MEDI7247
SLC3A2		SLC3A2	solute carrier family 3 member 2	Plasma Membrane	transporter
SLC44A1		SLC44A1	solute carrier family 44 member 1	Plasma Membrane	transporter
SLIT3		SLIT3	slit guidance ligand 3	Extracellular Space	other
SOD3		SOD3	superoxide dismutase 3	Extracellular Space	enzyme
SPARC		SPARC	secreted protein acidic and cysteine rich	Extracellular Space	other
SPOCK1		SPOCK1	SPARC (osteonectin), cwcv and kazal like domains proteoglycan 1	Extracellular Space	other
SSC5D		SSC5D	scavenger receptor cysteine rich family member with 5 domains	Plasma Membrane	transmembrane receptor
ST13		ST13	ST13 Hsp70 interacting protein	Cytoplasm	other
STC2		STC2	stanniocalcin 2	Extracellular Space	other
STK24		STK24	serine/threonine kinase 24	Cytoplasm	kinase	bosutinib, bosutinib/rituximab, bosutinib/imatinib
SVEP1		SVEP1	sushi, von Willebrand factor type A, EGF and pentraxin domain containing 1	Cytoplasm	other
TGFB1		TGFB1	transforming growth factor beta 1	Extracellular Space	growth factor	STP707, YL-13027, dalantercept, SRK-181, NIS793, fresolimumab, MSB0011359C, cotsiranib, LY3200882, LY2109761, SHR1701, AVID200, HB-002T
TGFBI		TGFBI	transforming growth factor beta induced	Extracellular Space	other
THBS1		THBS1	thrombospondin 1	Extracellular Space	other
THBS2		THBS2	thrombospondin 2	Extracellular Space	other
THBS3		THBS3	thrombospondin 3	Extracellular Space	other
THBS4		THBS4	thrombospondin 4	Extracellular Space	other
THY1		THY1	Thy-1 cell surface antigen	Plasma Membrane	other
TIMP1		TIMP1	TIMP metallopeptidase inhibitor 1	Extracellular Space	cytokine
TIMP2		TIMP2	TIMP metallopeptidase inhibitor 2	Extracellular Space	other
TLN1		TLN1	talin 1	Plasma Membrane	other
TNC		TNC	tenascin C	Extracellular Space	other	F16-IL2 fusion protein, 131I-tenatumomab, iodine I 131 monoclonal antibody F16SIP
TNFRSF11B		TNFRSF11B	TNF receptor superfamily member 11b	Plasma Membrane	transmembrane receptor
TNXB		TNXB	tenascin XB	Extracellular Space	other
TPI1		TPI1	triosephosphate isomerase 1	Cytoplasm	enzyme
TPP1		TPP1	tripeptidyl peptidase 1	Cytoplasm	peptidase
TSPAN4		TSPAN4	tetraspanin 4	Plasma Membrane	other
TTN		TTN	titin	Cytoplasm	kinase
TUBA1B		TUBA1B	tubulin alpha 1b	Cytoplasm	enzyme
TUBB		TUBB	tubulin beta class I	Cytoplasm	other	anakinra/colchicine, ixabepilone, allopurinol/colchicine, canakinumab/colchicine, colchicine
TUBB4A		TUBB4A	tubulin beta 4A class IVa	Cytoplasm	other	docetaxel/gemcitabine/vincristine, bevacizumab/paclitaxel/topotecan, colchicine/probenecid, cyclophosphamide/epirubicin/5-fluorouracil/paclitaxel, bevacizumab/docetaxel/prednisone/thalidomide/zoledronic acid, docetaxel/zoledronic acid, gemcitabine/paclitaxel, simotaxel, L-asparaginase/daunorubicin/dexamethasone/vincristine, prednisone/vincristine, docetaxel/5-fluorouracil, vinflunine, L-asparagin…
USO1		USO1	USO1 vesicle transport factor	Cytoplasm	other
VAT1		VAT1	vesicle amine transport 1	Plasma Membrane	transporter
VCAN		VCAN	versican	Extracellular Space	other
VCL		VCL	vinculin	Plasma Membrane	other
VCP		VCP	valosin containing protein	Cytoplasm	enzyme	CB-5083, CB-5339
VIM		VIM	vimentin	Cytoplasm	other	pritumumab
XYLT1		XYLT1	xylosyltransferase 1	Cytoplasm	enzyme
YWHAE		YWHAE	tyrosine 3-monooxygenase/tryptophan 5-monooxygenase activation protein epsilon	Cytoplasm	other
