## Supplementary material for "Extracellular vesicles from a novel chordoma cell line, ARF-8, promote tumorigenic microenvironmental changes when incubated with the parental cells and with human osteoblasts": Supp Table 2

### Sheet: Sheet0
Expr Log Ratio	ID	Flags	Symbol	Entrez Gene Name	Location	Type(s)	Drug(s)
10	AAK1		AAK1	AP2 associated kinase 1	Cytoplasm	kinase	LP-935509, SM1-71
10	ABD12_HUMAN		ABHD12	abhydrolase domain containing 12, lysophospholipase	Plasma Membrane	enzyme
-2.459	ACSF2_HUMAN		ACSF2	acyl-CoA synthetase family member 2	Cytoplasm	enzyme
1.216	ACSL4_HUMAN		ACSL4	acyl-CoA synthetase long chain family member 4	Cytoplasm	enzyme
-0.145	ACTN4_HUMAN		ACTN4	actinin alpha 4	Cytoplasm	transcription regulator
10	ATS4_HUMAN		ADAMTS4	ADAM metallopeptidase with thrombospondin type 1 motif 4	Extracellular Space	peptidase
10	AGRL2_HUMAN		ADGRL2	adhesion G protein-coupled receptor L2	Plasma Membrane	G-protein coupled receptor
1.459	AGO1_HUMAN		AGO1	argonaute RISC component 1	Cytoplasm	translation regulator
-0.08	AHNK_HUMAN		AHNAK	AHNAK nucleoprotein	Nucleus	other
10	AKA11_HUMAN		AKAP11	A-kinase anchoring protein 11	Cytoplasm	other
-0.188	AKA12_HUMAN		AKAP12	A-kinase anchoring protein 12	Cytoplasm	transporter
10	AKTS1_HUMAN		AKT1S1	AKT1 substrate 1	Cytoplasm	other
10	AKT2_HUMAN		AKT2	AKT serine/threonine kinase 2	Cytoplasm	kinase	capivasertib, LY2503029, AKT inhibitor XIII, triciribine, CCT129524, CCT128930, triciribine phosphate, GSK690693, enzastaurin, BAY1125976
-0.441	AL7A1_HUMAN		ALDH7A1	aldehyde dehydrogenase 7 family member A1	Cytoplasm	enzyme
-1.943	ALDOC_HUMAN		ALDOC	aldolase, fructose-bisphosphate C	Cytoplasm	enzyme
2.807	ALKL2_HUMAN		ALKAL2	ALK and LTK ligand 2	Extracellular Space	growth factor
-0.337	ANGL2_HUMAN		ANGPTL2	angiopoietin like 2	Extracellular Space	other
1.459	ANGL4_HUMAN		ANGPTL4	angiopoietin like 4	Extracellular Space	other
10	ANKH_HUMAN		ANKH	ANKH inorganic pyrophosphate transport regulator	Plasma Membrane	transporter
10	AN32A_HUMAN		ANP32A	acidic nuclear phosphoprotein 32 family member A	Cytoplasm	other
0.276	ANXA2_HUMAN		ANXA2	annexin A2	Plasma Membrane	other
0.787	AP1M1_HUMAN		AP1M1	adaptor related protein complex 1 subunit mu 1	Cytoplasm	transporter
10	AP1S1_HUMAN		AP1S1	adaptor related protein complex 1 subunit sigma 1	Cytoplasm	transporter
10	A4_HUMAN		APP	amyloid beta precursor protein	Plasma Membrane	other	bapineuzumab, itanapraced, florbetapir F18, aducanumab, florbetaben F, lecanemab, flutemetamol
10	AQR_HUMAN		AQR	aquarius intron-binding spliceosomal factor	Nucleus	enzyme
1.888	ARF5_HUMAN		ARF5	ADP ribosylation factor 5	Cytoplasm	enzyme
10	BIG2_HUMAN		ARFGEF2	ADP ribosylation factor guanine nucleotide exchange factor 2	Cytoplasm	other
10	RHG29_HUMAN		ARHGAP29	Rho GTPase activating protein 29	Cytoplasm	other
10	ARH40_HUMAN		ARHGEF40	Rho guanine nucleotide exchange factor 40	Cytoplasm	other
10	ARI2_HUMAN		ARIH2	ariadne RBR E3 ubiquitin protein ligase 2	Nucleus	enzyme
-0.675	ARL8A_HUMAN		ARL8A	ADP ribosylation factor like GTPase 8A	Cytoplasm	enzyme
10	ARMC1_HUMAN		ARMC1	armadillo repeat containing 1	Cytoplasm	other
-0.655	ARMX2_HUMAN		ARMCX2	armadillo repeat containing X-linked 2	Other	other
-10	ARMT1_HUMAN		ARMT1	acidic residue methyltransferase 1	Other	enzyme
0.477	ARPC2_HUMAN		ARPC2	actin related protein 2/3 complex subunit 2	Cytoplasm	other
1.926	ASAP2_HUMAN		ASAP2	ArfGAP with SH3 domain, ankyrin repeat and PH domain 2	Nucleus	other
10	AT133_HUMAN		ATP13A3	ATPase 13A3	Extracellular Space	transporter
-0.386	VATB2_HUMAN		ATP6V1B2	ATPase H+ transporting V1 subunit B2	Cytoplasm	transporter	gallium nitrate
10	B4GT1_HUMAN		B4GALT1	beta-1,4-galactosyltransferase 1	Cytoplasm	enzyme
10	B4GT4_HUMAN		B4GALT4	beta-1,4-galactosyltransferase 4	Cytoplasm	enzyme
2.415	BABA1_HUMAN		BABAM1	BRISC and BRCA1 A complex member 1	Nucleus	other
-0.295	BASP1_HUMAN		BASP1	brain abundant membrane attached signal protein 1	Nucleus	transcription regulator
10	BCR_HUMAN		BCR	BCR activator of RhoGEF and GTPase	Cytoplasm	kinase	BCR targeting agent
10	BL1S6_HUMAN		BLOC1S6	biogenesis of lysosomal organelles complex 1 subunit 6	Cytoplasm	other
10	BNIP2_HUMAN		BNIP2	BCL2 interacting protein 2	Cytoplasm	other
-10	C2CD5_HUMAN		C2CD5	C2 calcium dependent domain containing 5	Cytoplasm	other
-0.208	CALR_HUMAN		CALR	calreticulin	Cytoplasm	transcription regulator
-0.311	CALU_HUMAN		CALU	calumenin	Cytoplasm	other
0.534	CPNS1_HUMAN		CAPNS1	calpain small subunit 1	Cytoplasm	peptidase
10	CASPE_HUMAN		CASP14	caspase 14	Cytoplasm	peptidase
-10	CAV2_HUMAN		CAV2	caveolin 2	Plasma Membrane	other
-0.23	CAVN1_HUMAN		CAVIN1	caveolae associated protein 1	Nucleus	transcription regulator
-10	C2D1B_HUMAN		CC2D1B	coiled-coil and C2 domain containing 1B	Nucleus	transcription regulator
10	CC124_HUMAN		CCDC124	coiled-coil domain containing 124	Other	other
-10	CCM2_HUMAN		CCM2	CCM2 scaffold protein	Cytoplasm	other
10	CCND1_HUMAN		CCND1	cyclin D1	Nucleus	transcription regulator	arsenic trioxide/tretinoin, arsenic trioxide/daunorubicin/tretinoin, arsenic trioxide/gemtuzumab ozogamicin/tretinoin, arsenic trioxide/idarubicin/tretinoin, arsenic trioxide/cytarabine/methotrexate, arsenic trioxide
0.675	TCPQ_HUMAN		CCT8	chaperonin containing TCP1 subunit 8	Cytoplasm	other
1.415	CD2AP_HUMAN		CD2AP	CD2 associated protein	Cytoplasm	other
10	BORG1_HUMAN		CDC42EP2	CDC42 effector protein 2	Plasma Membrane	other
-10	BORG2_HUMAN		CDC42EP3	CDC42 effector protein 3	Cytoplasm	other
2.087	CDC5L_HUMAN		CDC5L	cell division cycle 5 like	Nucleus	transcription regulator
1.737	CERS2_HUMAN		CERS2	ceramide synthase 2	Nucleus	transcription regulator
10	KCRM_HUMAN		CKM	creatine kinase, M-type	Cytoplasm	kinase
0.453	CLIC4_HUMAN		CLIC4	chloride intracellular channel 4	Plasma Membrane	ion channel
10	COG3_HUMAN		COG3	component of oligomeric golgi complex 3	Cytoplasm	other
10	COG5_HUMAN		COG5	component of oligomeric golgi complex 5	Cytoplasm	transporter
-0.482	COCA1_HUMAN		COL12A1	collagen type XII alpha 1 chain	Extracellular Space	other	collagenase
-0.301	COEA1_HUMAN		COL14A1	collagen type XIV alpha 1 chain	Extracellular Space	other	collagenase
-2.222	COFA1_HUMAN		COL15A1	collagen type XV alpha 1 chain	Extracellular Space	other	collagenase
-0.837	CO1A2_HUMAN		COL1A2	collagen type I alpha 2 chain	Extracellular Space	other	collagenase
-0.965	CO3A1_HUMAN		COL3A1	collagen type III alpha 1 chain	Extracellular Space	other	collagenase
0.214	CO6A3_HUMAN		COL6A3	collagen type VI alpha 3 chain	Extracellular Space	other	collagenase
0.409	COPB2_HUMAN		COPB2	COPI coat complex subunit beta 2	Cytoplasm	transporter
0.505	COPG1_HUMAN		COPG1	COPI coat complex subunit gamma 1	Cytoplasm	transporter
1.29	COPG2_HUMAN		COPG2	COPI coat complex subunit gamma 2	Cytoplasm	transporter
10	COPZ1_HUMAN		COPZ1	COPI coat complex subunit zeta 1	Cytoplasm	transporter
10	CREG1_HUMAN		CREG1	cellular repressor of E1A stimulated genes 1	Nucleus	transcription regulator
0.939	CRLF1_HUMAN		CRLF1	cytokine receptor like factor 1	Extracellular Space	cytokine
-10	CTNA2_HUMAN		CTNNA2	catenin alpha 2	Plasma Membrane	other
2.7	PYRG1_HUMAN		CTPS1	CTP synthase 1	Nucleus	enzyme	cytidine triphosphate synthetase inhibitor
10	CP20A_HUMAN		CYP20A1	cytochrome P450 family 20 subfamily A member 1	Other	enzyme
1.766	Q9NUQ9		CYRIB	CYFIP related Rac1 interactor B	Extracellular Space	other
-10	DBR1_HUMAN		DBR1	debranching RNA lariats 1	Nucleus	enzyme
10	DCAF8_HUMAN		DCAF8	DDB1 and CUL4 associated factor 8	Nucleus	other
1.181	DD19B_HUMAN		DDX19B	DEAD-box helicase 19B	Nucleus	enzyme
10	DDX21_HUMAN		DDX21	DExD-box helicase 21	Nucleus	enzyme
-10	DDX60_HUMAN		DDX60	DExD/H-box helicase 60	Cytoplasm	enzyme
-1.687	DESM_HUMAN		DES	desmin	Cytoplasm	other
-1.652	DHCR7_HUMAN		DHCR7	7-dehydrocholesterol reductase	Cytoplasm	enzyme
2.07	PRP16_HUMAN		DHX38	DEAH-box helicase 38	Nucleus	enzyme
10	DIP2C_HUMAN		DIP2C	disco interacting protein 2 homolog C	Other	other
-10	DMD_HUMAN		DMD	dystrophin	Plasma Membrane	other	casimersen, golodirsen
1.018	DNJA1_HUMAN		DNAJA1	DnaJ heat shock protein family (Hsp40) member A1	Nucleus	other
-10	DNJA3_HUMAN		DNAJA3	DnaJ heat shock protein family (Hsp40) member A3	Cytoplasm	other
2	DNJB4_HUMAN		DNAJB4	DnaJ heat shock protein family (Hsp40) member B4	Nucleus	other
1.429	DNJC7_HUMAN		DNAJC7	DnaJ heat shock protein family (Hsp40) member C7	Cytoplasm	other
0.56	DNM1L_HUMAN		DNM1L	dynamin 1 like	Cytoplasm	enzyme
10	DNPH1_HUMAN		DNPH1	2'-deoxynucleoside 5'-phosphate N-hydrolase 1	Nucleus	enzyme
10	DOP2_HUMAN		DOP1B	DOP1 leucine zipper like protein B	Cytoplasm	other
10	NC2A_HUMAN		DRAP1	DR1 associated protein 1	Nucleus	transcription regulator
0.5	DYST_HUMAN		DST	dystonin	Plasma Membrane	other
0.499	DEST_HUMAN		DSTN	destrin, actin depolymerizing factor	Cytoplasm	other
-10	DYLT3_HUMAN		DYNLT3	dynein light chain Tctex-type 3	Cytoplasm	other
-0.692	EDC4_HUMAN		EDC4	enhancer of mRNA decapping 4	Cytoplasm	other
0.365	EF1A1_HUMAN		EEF1A1	eukaryotic translation elongation factor 1 alpha 1	Cytoplasm	translation regulator
0.379	EF2_HUMAN		EEF2	eukaryotic translation elongation factor 2	Cytoplasm	translation regulator	tagraxofusp, MDNA55
1.112	EFL1_HUMAN		EFL1	elongation factor like GTPase 1	Cytoplasm	translation regulator
0.56	EGFR_HUMAN		EGFR	epidermal growth factor receptor	Plasma Membrane	kinase	ABBV-637, hemay020, BLU-451, CK-101, 18F-PEG6-IPQA, bis-tyrphostin, SI-B001, BPI-15086, SCT200, BIBX 1382BS, docetaxel/erlotinib, afatinib, anti-EGFRvIII immunotoxin MR1-1, cetuximab/vemurafenib, sym013, lazertinib, HLX07, BMS-690514, cetuximab/dabrafenib/trametinib, befotertinib, afatinib/osimertinib, 4-[(3-bromophenyl)amino]-6,7-diethoxyquinazoline, doxorubicin-loaded EGFR-targeting nanocells, …
1.939	EGLN1_HUMAN		EGLN1	egl-9 family hypoxia inducible factor 1	Cytoplasm	enzyme
-0.181	EHD2_HUMAN		EHD2	EH domain containing 2	Nucleus	other
0.812	EIF1_HUMAN		EIF1	eukaryotic translation initiation factor 1	Cytoplasm	translation regulator
10	EIF1B_HUMAN		EIF1B	eukaryotic translation initiation factor 1B	Cytoplasm	translation regulator
2.222	EI2BB_HUMAN		EIF2B2	eukaryotic translation initiation factor 2B subunit beta	Cytoplasm	translation regulator
1.074	EIF3H_HUMAN		EIF3H	eukaryotic translation initiation factor 3 subunit H	Cytoplasm	enzyme
-1.663	IF4E2_HUMAN		EIF4E2	eukaryotic translation initiation factor 4E family member 2	Cytoplasm	translation regulator
10	RNZ2_HUMAN		ELAC2	elaC ribonuclease Z 2	Nucleus	enzyme
10	ELP3_HUMAN		ELP3	elongator acetyltransferase complex subunit 3	Nucleus	enzyme
0.983	ENOG_HUMAN		ENO2	enolase 2	Cytoplasm	enzyme
-10	ENOB_HUMAN		ENO3	enolase 3	Cytoplasm	enzyme
-10	E41L3_HUMAN		EPB41L3	erythrocyte membrane protein band 4.1 like 3	Plasma Membrane	other
2.222	EPN2_HUMAN		EPN2	epsin 2	Cytoplasm	other
1.848	ERBIN_HUMAN		ERBIN	erbb2 interacting protein	Cytoplasm	other
-10	ERPG3_HUMAN		ERCC6	ERCC excision repair 6, chromatin remodeling factor	Nucleus	transcription regulator
0.456	EZRI_HUMAN		EZR	ezrin	Plasma Membrane	other
-1.193	FA98A_HUMAN		FAM98A	family with sequence similarity 98 member A	Cytoplasm	enzyme
-0.778	FARP2_HUMAN		FARP2	FERM, ARH/RhoGEF and pleckstrin domain protein 2	Cytoplasm	other
0.621	FAS_HUMAN		FASN	fatty acid synthase	Cytoplasm	enzyme	TVB-2640, orlistat, cerulenin, 3-V bioscience-2640, acarbose/orlistat
1.524	FAT1_HUMAN		FAT1	FAT atypical cadherin 1	Plasma Membrane	other
-0.209	FBN1_HUMAN		FBN1	fibrillin 1	Extracellular Space	other
2.7	FCHO2_HUMAN		FCHO2	FCH and mu domain containing endocytic adaptor 2	Cytoplasm	other
-10	FIP1_HUMAN		FIP1L1	factor interacting with PAPOLA and CPSF1	Nucleus	other
-1.716	FKBP7_HUMAN		FKBP7	FKBP prolyl isomerase 7	Cytoplasm	enzyme
-0.238	FINC_HUMAN		FN1	fibronectin 1	Extracellular Space	other	ocriplasmin, bifikafusp alfa, L19TNFalpha, L19-IL2 monoclonal antibody-cytokine fusion protein/L19TNFalpha, AS1409, iodine I 131 anti-fibronectin antibody fragment L19-SIP, dodekin
10	FPGT_HUMAN		FPGT	fucose-1-phosphate guanylyltransferase	Cytoplasm	enzyme
-0.418	FRIL_HUMAN		FTL	ferritin light chain	Cytoplasm	enzyme
-0.45	G3BP1_HUMAN		G3BP1	G3BP stress granule assembly factor 1	Nucleus	enzyme
-0.579	LYAG_HUMAN		GAA	alpha glucosidase	Cytoplasm	enzyme	miglitol, acarbose, acarbose/orlistat
-10	GALT_HUMAN		GALT	galactose-1-phosphate uridylyltransferase	Cytoplasm	enzyme
10	GAS6_HUMAN		GAS6	growth arrest specific 6	Extracellular Space	growth factor	AVB-S6-500
-1.392	GALD1_HUMAN		GATD1	glutamine amidotransferase class 1 domain containing 1	Cytoplasm	other
0.465	GCN1_HUMAN		GCN1	GCN1 activator of EIF2AK4	Cytoplasm	translation regulator
0.745	GDIA_HUMAN		GDI1	GDP dissociation inhibitor 1	Cytoplasm	other
10	GEMI5_HUMAN		GEMIN5	gem nuclear organelle associated protein 5	Nucleus	other
0.665	GFPT1_HUMAN		GFPT1	glutamine--fructose-6-phosphate transaminase 1	Cytoplasm	enzyme
1.277	GFPT2_HUMAN		GFPT2	glutamine-fructose-6-phosphate transaminase 2	Cytoplasm	enzyme
10	GLTP_HUMAN		GLTP	glycolipid transfer protein	Cytoplasm	transporter
-0.475	GNAS1_HUMAN		GNAS	GNAS complex locus	Plasma Membrane	enzyme
-10	GNPI1_HUMAN		GNPDA1	glucosamine-6-phosphate deaminase 1	Cytoplasm	enzyme
0.965	GORS2_HUMAN		GORASP2	golgi reassembly stacking protein 2	Cytoplasm	other
-10	GPNMB_HUMAN		GPNMB	glycoprotein nmb	Plasma Membrane	enzyme	glembatumumab vedotin, glembatumumab
10	GREM2_HUMAN		GREM2	gremlin 2, DAN family BMP antagonist	Extracellular Space	other
-0.152	GELS_HUMAN		GSN	gelsolin	Extracellular Space	other
1.663	MAAI_HUMAN		GSTZ1	glutathione S-transferase zeta 1	Cytoplasm	enzyme
0.814	GTPB1_HUMAN		GTPBP1	GTP binding protein 1	Cytoplasm	enzyme
-10	H11_HUMAN		H1-1	H1.1 linker histone, cluster member	Nucleus	other
-0.761	H15_HUMAN		H1-5	H1.5 linker histone, cluster member	Nucleus	other
0.664	H2A1C_HUMAN		H2AC6	H2A clustered histone 6	Nucleus	other
-10	H2B1O_HUMAN		H2BC17	H2B clustered histone 17	Nucleus	other
-0.358	H4C1		H4C1	H4 clustered histone 1	Nucleus	other
10	HBE_HUMAN		HBE1	hemoglobin subunit epsilon 1	Cytoplasm	transporter
10	HDGR3_HUMAN		HDGFL3	HDGF like 3	Nucleus	other
1.907	HEBP2_HUMAN		HEBP2	heme binding protein 2	Cytoplasm	other
10	HINT2_HUMAN		HINT2	histidine triad nucleotide binding protein 2	Cytoplasm	enzyme
2.202	HXK2_HUMAN		HK2	hexokinase 2	Cytoplasm	kinase	tuvatexib
-10	P10316		HLA-A	major histocompatibility complex, class I, A	Plasma Membrane	other	tebentafusp
-10	P10321		HLA-C	major histocompatibility complex, class I, C	Plasma Membrane	other
10	HEM3_HUMAN		HMBS	hydroxymethylbilane synthase	Cytoplasm	enzyme
-0.497	ROA3_HUMAN		HNRNPA3	heterogeneous nuclear ribonucleoprotein A3	Nucleus	other
-0.37	HNRPL_HUMAN		HNRNPL	heterogeneous nuclear ribonucleoprotein L	Nucleus	other
-0.377	HNRPM_HUMAN		HNRNPM	heterogeneous nuclear ribonucleoprotein M	Nucleus	other
-0.531	HNRL2_HUMAN		HNRNPUL2	heterogeneous nuclear ribonucleoprotein U like 2	Nucleus	other
10	HPF1_HUMAN		HPF1	histone PARylation factor 1	Nucleus	other
-1.047	HORN_HUMAN		HRNR	hornerin	Cytoplasm	other
10	HSP13_HUMAN		HSPA13	heat shock protein family A (Hsp70) member 13	Cytoplasm	other
10	HSP72_HUMAN		HSPA2	heat shock protein family A (Hsp70) member 2	Cytoplasm	other
0.304	HSP7C_HUMAN		HSPA8	heat shock protein family A (Hsp70) member 8	Cytoplasm	enzyme	SHetA2
-0.361	PGBM_HUMAN		HSPG2	heparan sulfate proteoglycan 2	Extracellular Space	enzyme
0.93	HS105_HUMAN		HSPH1	heat shock protein family H (Hsp110) member 1	Cytoplasm	other
-10	CAF17_HUMAN		IBA57	iron-sulfur cluster assembly factor IBA57	Cytoplasm	other
3.273	ICAM1_HUMAN		ICAM1	intercellular adhesion molecule 1	Plasma Membrane	transmembrane receptor	tyroserleutide, BI-505
0.658	IDHC_HUMAN		IDH1	isocitrate dehydrogenase (NADP(+)) 1	Cytoplasm	enzyme	olutasidenib, IDH305, ivosidenib, DS-1001, HMPL-306, BAY1436032, KY100001, IDH1 inhibitor, LY3410738
-0.778	IDHP_HUMAN		IDH2	isocitrate dehydrogenase (NADP(+)) 2	Cytoplasm	enzyme	SH1573, enasidenib, TQB3455, HMPL-306
-0.745	IBP4_HUMAN		IGFBP4	insulin like growth factor binding protein 4	Extracellular Space	other
10	IL6RB_HUMAN		IL6ST	interleukin 6 cytokine family signal transducer	Plasma Membrane	transmembrane receptor
1.515	IPO4_HUMAN		IPO4	importin 4	Nucleus	transporter
0.438	IPO5_HUMAN		IPO5	importin 5	Nucleus	transporter
0.542	IPO7_HUMAN		IPO7	importin 7	Nucleus	transporter
0.801	IPO9_HUMAN		IPO9	importin 9	Nucleus	other
-2.087	IRF3_HUMAN		IRF3	interferon regulatory factor 3	Nucleus	transcription regulator
10	ITA2_HUMAN		ITGA2	integrin subunit alpha 2	Plasma Membrane	transmembrane receptor
2.907	ITPR3_HUMAN		ITPR3	inositol 1,4,5-trisphosphate receptor type 3	Cytoplasm	ion channel
3.858	IPRI_HUMAN		ITPRIP	inositol 1,4,5-trisphosphate receptor interacting protein	Extracellular Space	other
1.339	JCAD_HUMAN		JCAD	junctional cadherin 5 associated	Plasma Membrane	other
10	KCTD9_HUMAN		KCTD9	potassium channel tetramerization domain containing 9	Other	other
10	ERD21_HUMAN		KDELR1	KDEL endoplasmic reticulum protein retention receptor 1	Cytoplasm	transporter
-2.7	KIF3B_HUMAN		KIF3B	kinesin family member 3B	Cytoplasm	transporter
10	KLC2_HUMAN		KLC2	kinesin light chain 2	Cytoplasm	other
1.17	IMA1_HUMAN		KPNA2	karyopherin subunit alpha 2	Nucleus	other
0.194	K2C1_HUMAN		KRT1	keratin 1	Cytoplasm	other
-10	K1C13_HUMAN		KRT13	keratin 13	Cytoplasm	other
0.376	K22E_HUMAN		KRT2	keratin 2	Cytoplasm	other	silmitasertib, CIGB-300
-10	KT33B_HUMAN		KRT33B	keratin 33B	Extracellular Space	other
-10	K2C4_HUMAN		KRT4	keratin 4	Cytoplasm	other
0.482	K2C6C_HUMAN		KRT6C	keratin 6C	Cytoplasm	other
10	K2C72_HUMAN		KRT72	keratin 72	Cytoplasm	other
-10	K2C73_HUMAN		KRT73	keratin 73	Extracellular Space	other
-10	KRT84_HUMAN		KRT84	keratin 84	Cytoplasm	other
2	LAMA4_HUMAN		LAMA4	laminin subunit alpha 4	Extracellular Space	enzyme
10	LAMB1_HUMAN		LAMB1	laminin subunit beta 1	Extracellular Space	other
0.965	LAMC1_HUMAN		LAMC1	laminin subunit gamma 1	Extracellular Space	other
-10	LTOR2_HUMAN		LAMTOR2	late endosomal/lysosomal adaptor, MAPK and MTOR activator 2	Cytoplasm	other
1.344	LANC1_HUMAN		LANCL1	LanC like glutathione S-transferase 1	Plasma Membrane	enzyme
10	LCMT1_HUMAN		LCMT1	leucine carboxyl methyltransferase 1	Cytoplasm	enzyme
10	LDLR_HUMAN		LDLR	low density lipoprotein receptor	Plasma Membrane	transporter	iodine I 131 iodocholesterol
-10	LIMS2_HUMAN		LIMS2	LIM zinc finger domain containing 2	Cytoplasm	other
-1.716	LIN7C_HUMAN		LIN7C	lin-7 homolog C, crumbs cell polarity complex component	Cytoplasm	other
-0.288	LMNA_HUMAN		LMNA	lamin A/C	Nucleus	other
-2.322	LMOD1_HUMAN		LMOD1	leiomodin 1	Cytoplasm	other
1.415	LOXL2_HUMAN		LOXL2	lysyl oxidase like 2	Extracellular Space	enzyme	PAT-1251, simtuzumab
10	LOXL3_HUMAN		LOXL3	lysyl oxidase like 3	Extracellular Space	enzyme
1.716	LRCH3_HUMAN		LRCH3	leucine rich repeats and calponin homology domain containing 3	Cytoplasm	other
-0.132	LRP1_HUMAN		LRP1	LDL receptor related protein 1	Plasma Membrane	transmembrane receptor	paclitaxel-angiopep-2 conjugate, serpin peptide 16
-10	LRC32_HUMAN		LRRC32	leucine rich repeat containing 32	Plasma Membrane	other	DS-1055a
10	LYPA2_HUMAN		LYPLA2	lysophospholipase 2	Cytoplasm	enzyme
-1.082	H2AW_HUMAN		MACROH2A2	macroH2A.2 histone	Nucleus	other
1.024	MP2K2_HUMAN		MAP2K2	mitogen-activated protein kinase kinase 2	Cytoplasm	kinase	U0126, pimasertib, binimetinib/vemurafenib, dabrafenib/trametinib, AS703988, dabrafenib/trametinib/vemurafenib, trametinib/vemurafenib, dabrafenib/pembrolizumab/trametinib, SM1-71, docetaxel/selumetinib, TAK 733, binimetinib/cetuximab/encorafenib, binimetinib/encorafenib/panitumumab, mirdametinib, PD184352, cetuximab/dabrafenib/trametinib, binimetinib, PD318088, trametinib, RO4927350, cobimetinib…
-0.309	MAP4_HUMAN		MAP4	microtubule associated protein 4	Cytoplasm	other
10	MK10_HUMAN		MAPK10	mitogen-activated protein kinase 10	Cytoplasm	kinase	SP600125, cetuximab/encorafenib, JNK inhibitor XIV, binimetinib/encorafenib, encorafenib/panitumumab, encorafenib, JNK-9L, binimetinib/cetuximab/encorafenib, binimetinib/encorafenib/panitumumab, JNK inhibitor IX, JNK-IN-8
-0.401	MARCS_HUMAN		MARCKS	myristoylated alanine rich protein kinase C substrate	Plasma Membrane	other	BIO-11006
10	MARK2_HUMAN		MARK2	microtubule affinity regulating kinase 2	Cytoplasm	kinase	SM1-71
10	MEDAG_HUMAN		MEDAG	mesenteric estrogen dependent adipogenesis	Cytoplasm	other
0.515	MAP2_HUMAN		METAP2	methionyl aminopeptidase 2	Cytoplasm	peptidase	APL-1202, XMT-1107, O-(chloroacetylcarbamoyl)fumagillol, beloranib, APL-1501, PPI-2458, M8891, SDX-7320, nitroxoline, aclimostat
0.931	MGLL_HUMAN		MGLL	monoglyceride lipase	Plasma Membrane	enzyme	elcubragistat
10	MICU1_HUMAN		MICU1	mitochondrial calcium uptake 1	Cytoplasm	other
1.628	MINP1_HUMAN		MINPP1	multiple inositol-polyphosphate phosphatase 1	Cytoplasm	phosphatase
-10	MMAA_HUMAN		MMAA	metabolism of cobalamin associated A	Cytoplasm	enzyme
-1.415	MOXD1_HUMAN		MOXD1	monooxygenase DBH like 1	Cytoplasm	enzyme
-0.432	MRC2_HUMAN		MRC2	mannose receptor C type 2	Plasma Membrane	transmembrane receptor
-10	RM24_HUMAN		MRPL24	mitochondrial ribosomal protein L24	Cytoplasm	other
-10	RM45_HUMAN		MRPL45	mitochondrial ribosomal protein L45	Cytoplasm	other
10	RM53_HUMAN		MRPL53	mitochondrial ribosomal protein L53	Cytoplasm	other
2	MRT4_HUMAN		MRTO4	MRT4 homolog, ribosome maturation factor	Cytoplasm	other
0.335	MOES_HUMAN		MSN	moesin	Plasma Membrane	other
-0.721	MTCO2		MT-CO2	cytochrome c oxidase subunit II	Cytoplasm	enzyme	naproxen/sumatriptan, esomeprazole/naproxen, naproxen, indomethacin, oxaprozin
1.858	MT2_HUMAN		MT2A	metallothionein 2A	Cytoplasm	other
1.7	MTMR1_HUMAN		MTMR1	myotubularin related protein 1	Cytoplasm	phosphatase
2	MTMR6_HUMAN		MTMR6	myotubularin related protein 6	Cytoplasm	phosphatase
-10	MYDGF_HUMAN		MYDGF	myeloid derived growth factor	Extracellular Space	cytokine
-0.642	MYH11_HUMAN		MYH11	myosin heavy chain 11	Cytoplasm	other
10	MYO10_HUMAN		MYO10	myosin X	Cytoplasm	enzyme
10	MYO5B_HUMAN		MYO5B	myosin VB	Cytoplasm	enzyme
2.585	NAA10_HUMAN		NAA10	N-alpha-acetyltransferase 10, NatA catalytic subunit	Nucleus	enzyme
-0.568	ANAG_HUMAN		NAGLU	N-acetyl-alpha-glucosaminidase	Cytoplasm	enzyme
1	NAMPT_HUMAN		NAMPT	nicotinamide phosphoribosyltransferase	Extracellular Space	cytokine	OT-82, STF-118804, daporinad, KPT-9274
1.295	NCDN_HUMAN		NCDN	neurochondrin	Cytoplasm	other
-1.1	NDRG3_HUMAN		NDRG3	NDRG family member 3	Cytoplasm	other
-0.972	NDUAD_HUMAN		NDUFA13	NADH:ubiquinone oxidoreductase subunit A13	Cytoplasm	enzyme
2.807	NDUV2_HUMAN		NDUFV2	NADH:ubiquinone oxidoreductase core subunit V2	Cytoplasm	enzyme
-10	NFIX_HUMAN		NFIX	nuclear factor I X	Nucleus	transcription regulator
1.182	NFKB2_HUMAN		NFKB2	nuclear factor kappa B subunit 2	Nucleus	transcription regulator
10	NHS_HUMAN		NHS	NHS actin remodeling regulator	Nucleus	other
-10	NPC2_HUMAN		NPC2	NPC intracellular cholesterol transporter 2	Extracellular Space	transporter
10	NPM3_HUMAN		NPM3	nucleophosmin/nucleoplasmin 3	Nucleus	other
10	NPTX1_HUMAN		NPTX1	neuronal pentraxin 1	Extracellular Space	other
-10	NRM_HUMAN		NRM	nurim	Nucleus	other
10	8ODP_HUMAN		NUDT1	nudix hydrolase 1	Extracellular Space	phosphatase	karonudib
-10	AP4A_HUMAN		NUDT2	nudix hydrolase 2	Plasma Membrane	phosphatase
-0.618	NUMA1_HUMAN		NUMA1	nuclear mitotic apparatus protein 1	Nucleus	other
-2	NTF2_HUMAN		NUTF2	nuclear transport factor 2	Nucleus	other
-0.655	OPA1_HUMAN		OPA1	OPA1 mitochondrial dynamin like GTPase	Cytoplasm	enzyme
10	OSMR_HUMAN		OSMR	oncostatin M receptor	Plasma Membrane	transmembrane receptor
-10	PBIP1_HUMAN		PBXIP1	PBX homeobox interacting protein 1	Nucleus	transcription regulator
-1.716	PDCD4_HUMAN		PDCD4	programmed cell death 4	Nucleus	other
3	PDPK1_HUMAN		PDPK1	3-phosphoinositide dependent protein kinase 1	Cytoplasm	kinase	AR-12, GSK2334470, BX-795, BX-912
-10	PESC_HUMAN		PES1	pescadillo ribosomal biogenesis factor 1	Nucleus	other
2.7	PFD2_HUMAN		PFDN2	prefoldin subunit 2	Cytoplasm	other
10	PHLA1_HUMAN		PHLDA1	pleckstrin homology like domain family A member 1	Cytoplasm	other
10	PHLB2_HUMAN		PHLDB2	pleckstrin homology like domain family B member 2	Cytoplasm	other
-1.585	P4K2A_HUMAN		PI4K2A	phosphatidylinositol 4-kinase type 2 alpha	Cytoplasm	kinase
-1.295	PI42C_HUMAN		PIP4K2C	phosphatidylinositol-5-phosphate 4-kinase type 2 gamma	Cytoplasm	kinase	SM1-71
10	UPAR_HUMAN		PLAUR	plasminogen activator, urokinase receptor	Plasma Membrane	transmembrane receptor
10	PLCG1_HUMAN		PLCG1	phospholipase C gamma 1	Cytoplasm	enzyme
1.766	PDIP2_HUMAN		POLDIP2	DNA polymerase delta interacting protein 2	Cytoplasm	other
10	PPIF_HUMAN		PPIF	peptidylprolyl isomerase F	Cytoplasm	enzyme
-10	PPIL1_HUMAN		PPIL1	peptidylprolyl isomerase like 1	Plasma Membrane	enzyme
1.082	PPIL3_HUMAN		PPIL3	peptidylprolyl isomerase like 3	Cytoplasm	enzyme
-0.368	PP1A_HUMAN		PPP1CA	protein phosphatase 1 catalytic subunit alpha	Cytoplasm	phosphatase
1.082	PP1G_HUMAN		PPP1CC	protein phosphatase 1 catalytic subunit gamma	Nucleus	phosphatase
1.459	PREB_HUMAN		PREB	prolactin regulatory element binding	Nucleus	transcription regulator
10	MRPP3_HUMAN		PRORP	protein only RNase P catalytic subunit	Cytoplasm	enzyme
-2.585	PRP4B_HUMAN		PRPF4B	pre-mRNA processing factor 4B	Nucleus	kinase
-0.8	PSIP1_HUMAN		PSIP1	PC4 and SRSF1 interacting protein 1	Nucleus	transcription regulator
0.878	PSME2_HUMAN		PSME2	proteasome activator subunit 2	Cytoplasm	peptidase
-0.258	PTBP1_HUMAN		PTBP1	polypyrimidine tract binding protein 1	Nucleus	enzyme
1.307	TEBP_HUMAN		PTGES3	prostaglandin E synthase 3	Cytoplasm	enzyme
10	PTPM1_HUMAN		PTPMT1	protein tyrosine phosphatase mitochondrial 1	Cytoplasm	phosphatase
10	PTN9_HUMAN		PTPN9	protein tyrosine phosphatase non-receptor type 9	Cytoplasm	phosphatase
-10	PTPRM_HUMAN		PTPRM	protein tyrosine phosphatase receptor type M	Plasma Membrane	phosphatase
1.943	PZP_HUMAN		PZP	PZP alpha-2-macroglobulin like	Extracellular Space	other
10	QSOX2_HUMAN		QSOX2	quiescin sulfhydryl oxidase 2	Other	enzyme
10	RB27B_HUMAN		RAB27B	RAB27B, member RAS oncogene family	Cytoplasm	enzyme
-10	RAB2B_HUMAN		RAB2B	RAB2B, member RAS oncogene family	Plasma Membrane	enzyme
1.71	RAB34_HUMAN		RAB34	RAB34, member RAS oncogene family	Cytoplasm	enzyme
10	RAB3B_HUMAN		RAB3B	RAB3B, member RAS oncogene family	Cytoplasm	enzyme
10	PGTA_HUMAN		RABGGTA	Rab geranylgeranyltransferase subunit alpha	Extracellular Space	enzyme
-10	RALA_HUMAN		RALA	RAS like proto-oncogene A	Cytoplasm	enzyme
10	RNBP6_HUMAN		RANBP6	RAN binding protein 6	Cytoplasm	other
-0.547	RAP1A_HUMAN		RAP1A	RAP1A, member of RAS oncogene family	Cytoplasm	enzyme
10	RPGF2_HUMAN		RAPGEF2	Rap guanine nucleotide exchange factor 2	Cytoplasm	other
10	RAVR1_HUMAN		RAVER1	ribonucleoprotein, PTB binding 1	Nucleus	other
-2.415	RBM25_HUMAN		RBM25	RNA binding motif protein 25	Nucleus	other
-10	RBM34_HUMAN		RBM34	RNA binding motif protein 34	Nucleus	other
-1.322	RCC1_HUMAN		RCC1	regulator of chromosome condensation 1	Cytoplasm	other
-0.962	RCN2_HUMAN		RCN2	reticulocalbin 2	Cytoplasm	other
-0.58	RECQ1_HUMAN		RECQL	RecQ like helicase	Nucleus	enzyme
-2.322	RETR3_HUMAN		RETREG3	reticulophagy regulator family member 3	Cytoplasm	other
-10	MIRO2_HUMAN		RHOT2	ras homolog family member T2	Cytoplasm	enzyme
10	RIPL1_HUMAN		RILPL1	Rab interacting lysosomal protein like 1	Cytoplasm	other
2.585	RIPR1_HUMAN		RIPOR1	RHO family interacting cell polarization regulator 1	Cytoplasm	other
-2.585	RN214_HUMAN		RNF214	ring finger protein 214	Other	other
-0.3	ROCK2_HUMAN		ROCK2	Rho associated coiled-coil containing protein kinase 2	Cytoplasm	kinase	ripasudil, GSK-269962A, CCT129524, belumosudil, H89, fasudil, RKI 1447
10	RPAP1_HUMAN		RPAP1	RNA polymerase II associated protein 1	Other	other
1.893	RL11_HUMAN		RPL11	ribosomal protein L11	Cytoplasm	other
1.415	RL13A_HUMAN		RPL13A	ribosomal protein L13a	Cytoplasm	other
2.322	RL18A_HUMAN		RPL18A	ribosomal protein L18a	Cytoplasm	other
0.426	RS7_HUMAN		RPS7	ribosomal protein S7	Cytoplasm	other
-2.222	SAFB1_HUMAN		SAFB	scaffold attachment factor B	Nucleus	other
1.524	SAR1B_HUMAN		SAR1B	secretion associated Ras related GTPase 1B	Cytoplasm	enzyme
-1.485	SART3_HUMAN		SART3	spliceosome associated factor 3, U4/U6 recycling protein	Nucleus	other
0.513	SCUB3_HUMAN		SCUBE3	signal peptide, CUB domain and EGF like domain containing 3	Plasma Membrane	other
-2.222	D39U1_HUMAN		SDR39U1	short chain dehydrogenase/reductase family 39U member 1	Nucleus	other
10	SC23B_HUMAN		SEC23B	SEC23 homolog B, COPII coat complex component	Extracellular Space	transporter
-0.763	SBP1_HUMAN		SELENBP1	selenium binding protein 1	Cytoplasm	enzyme
10	SEM3A_HUMAN		SEMA3A	semaphorin 3A	Extracellular Space	other
-10	SRAC1_HUMAN		SERAC1	serine active site containing 1	Extracellular Space	other
0.693	PAI1_HUMAN		SERPINE1	serpin family E member 1	Extracellular Space	other	TM5614, drotrecogin alfa, ACT001
0.504	GDN_HUMAN		SERPINE2	serpin family E member 2	Extracellular Space	other
-10	SF01_HUMAN		SF1	splicing factor 1	Nucleus	transcription regulator
0.567	SFXN3_HUMAN		SFXN3	sideroflexin 3	Cytoplasm	transporter
10	SH3L3_HUMAN		SH3BGRL3	SH3 domain binding glutamate rich protein like 3	Nucleus	other
10	S12A2_HUMAN		SLC12A2	solute carrier family 12 member 2	Plasma Membrane	transporter	bumetanide, quinethazone
-2.263	S27A3_HUMAN		SLC27A3	solute carrier family 27 member 3	Cytoplasm	transporter
1.322	GTR1_HUMAN		SLC2A1	solute carrier family 2 member 1	Plasma Membrane	transporter	canakinumab/metformin/sulfonylurea, insulin glargine/lixisenatide/metformin, metformin/vildagliptin, metformin/rosiglitazone/sulfonylurea, metformin/sulfonylurea/vildagliptin, metformin, metformin/pioglitazone/sulfonylurea, INS/metformin/sitagliptin, linagliptin/metformin, INS/metformin/pioglitazone, alogliptin/metformin/pioglitazone, metformin/sitagliptin/sulfonylurea, exenatide/metformin/sulfon…
10	S39AE_HUMAN		SLC39A14	solute carrier family 39 member 14	Plasma Membrane	transporter
0.801	S4A7_HUMAN		SLC4A7	solute carrier family 4 member 7	Plasma Membrane	transporter
10	SC5A3_HUMAN		SLC5A3	solute carrier family 5 member 3	Plasma Membrane	transporter
10	SLIT2_HUMAN		SLIT2	slit guidance ligand 2	Extracellular Space	other
10	SMAP1_HUMAN		SMAP1	small ArfGAP 1	Cytoplasm	other
10	SMOC2_HUMAN		SMOC2	SPARC related modular calcium binding 2	Extracellular Space	other
10	SPSY_HUMAN		SMS	spermine synthase	Cytoplasm	enzyme	(±)-2-hydroxyoleic acid
-10	SNP29_HUMAN		SNAP29	synaptosome associated protein 29	Cytoplasm	other
-10	DHSO_HUMAN		SORD	sorbitol dehydrogenase	Cytoplasm	enzyme
-0.124	SPTB2_HUMAN		SPTBN1	spectrin beta, non-erythrocytic 1	Plasma Membrane	other
10	SPTC2_HUMAN		SPTLC2	serine palmitoyltransferase long chain base subunit 2	Cytoplasm	enzyme
-10	SRP09_HUMAN		SRP9	signal recognition particle 9	Cytoplasm	other
-1.198	SRSF1_HUMAN		SRSF1	serine and arginine rich splicing factor 1	Nucleus	other
10	STA13_HUMAN		STARD13	StAR related lipid transfer domain containing 13	Cytoplasm	other
0.485	STAT3_HUMAN		STAT3	signal transducer and activator of transcription 3	Nucleus	transcription regulator	CAS3/SS3, golotimod, OPB-31121, OPB-51602, danvatirsen, TTI-101, STAT3 inhibitor, NT219
-2.503	STK10_HUMAN		STK10	serine/threonine kinase 10	Cytoplasm	kinase
-10	ST17B_HUMAN		STK17B	serine/threonine kinase 17b	Nucleus	kinase
10	ST38L_HUMAN		STK38L	serine/threonine kinase 38 like	Cytoplasm	kinase
2.7	STRN3_HUMAN		STRN3	striatin 3	Nucleus	transcription regulator
2.059	SULF1_HUMAN		SULF1	sulfatase 1	Cytoplasm	enzyme
-2.222	SPT5H_HUMAN		SUPT5H	SPT5 homolog, DSIF elongation factor subunit	Nucleus	transcription regulator
-0.352	SYNE1_HUMAN		SYNE1	spectrin repeat containing nuclear envelope protein 1	Nucleus	other
1	SYNJ2_HUMAN		SYNJ2	synaptojanin 2	Cytoplasm	phosphatase
2.07	TX1B3_HUMAN		TAX1BP3	Tax1 binding protein 3	Cytoplasm	transcription regulator
2.585	TBC17_HUMAN		TBC1D17	TBC1 domain family member 17	Cytoplasm	other
10	TFPI2_HUMAN		TFPI2	tissue factor pathway inhibitor 2	Extracellular Space	other
0.223	BGH3_HUMAN		TGFBI	transforming growth factor beta induced	Extracellular Space	other
-0.215	TSP1_HUMAN		THBS1	thrombospondin 1	Extracellular Space	other
-10	THOP1_HUMAN		THOP1	thimet oligopeptidase 1	Cytoplasm	peptidase
-1.716	TIA1_HUMAN		TIA1	TIA1 cytotoxic granule associated RNA binding protein	Nucleus	other
0.843	TIPRL_HUMAN		TIPRL	TOR signaling pathway regulator	Cytoplasm	other
0.223	TENA_HUMAN		TNC	tenascin C	Extracellular Space	other	F16-IL2 fusion protein, 131I-tenatumomab, iodine I 131 monoclonal antibody F16SIP
0.9	TNAP2_HUMAN		TNFAIP2	TNF alpha induced protein 2	Extracellular Space	other
10	TNAP3_HUMAN		TNFAIP3	TNF alpha induced protein 3	Nucleus	enzyme
10	TSG6_HUMAN		TNFAIP6	TNF alpha induced protein 6	Extracellular Space	other
-0.607	TENS3_HUMAN		TNS3	tensin 3	Plasma Membrane	phosphatase
1.7	TM1L2_HUMAN		TOM1L2	target of myb1 like 2 membrane trafficking protein	Cytoplasm	transporter
-1.04	TOIP1_HUMAN		TOR1AIP1	torsin 1A interacting protein 1	Nucleus	other
-1.858	TP53B_HUMAN		TP53BP1	tumor protein p53 binding protein 1	Nucleus	transcription regulator
-0.561	TPP1_HUMAN		TPP1	tripeptidyl peptidase 1	Cytoplasm	peptidase
-1.907	TRA2B_HUMAN		TRA2B	transformer 2 beta homolog	Nucleus	other
10	TRI26_HUMAN		TRIM26	tripartite motif containing 26	Cytoplasm	other
1.02	TRIO_HUMAN		TRIO	trio Rho guanine nucleotide exchange factor	Cytoplasm	kinase
-10	TRM6_HUMAN		TRMT6	tRNA methyltransferase 6 non-catalytic subunit	Nucleus	other
10	T22D4_HUMAN		TSC22D4	TSC22 domain family member 4	Nucleus	transcription regulator
0.983	TBA4A_HUMAN		TUBA4A	tubulin alpha 4a	Cytoplasm	other	docetaxel/gemcitabine/vincristine, bevacizumab/paclitaxel/topotecan, colchicine/probenecid, cyclophosphamide/epirubicin/5-fluorouracil/paclitaxel, bevacizumab/docetaxel/prednisone/thalidomide/zoledronic acid, docetaxel/zoledronic acid, gemcitabine/paclitaxel, L-asparaginase/daunorubicin/dexamethasone/vincristine, prednisone/vincristine, docetaxel/5-fluorouracil, vinflunine, L-asparaginase/dexamet…
1.303	UAP1_HUMAN		UAP1	UDP-N-acetylglucosamine pyrophosphorylase 1	Nucleus	enzyme
-10	UAP1L_HUMAN		UAP1L1	UDP-N-acetylglucosamine pyrophosphorylase 1 like 1	Cytoplasm	other
10	UBAP1_HUMAN		UBAP1	ubiquitin associated protein 1	Cytoplasm	other
10	UBS3B_HUMAN		UBASH3B	ubiquitin associated and SH3 domain containing B	Other	enzyme
1.295	UBE2O_HUMAN		UBE2O	ubiquitin conjugating enzyme E2 O	Nucleus	enzyme
10	UB2Q1_HUMAN		UBE2Q1	ubiquitin conjugating enzyme E2 Q1	Other	enzyme
2.585	UFC1_HUMAN		UFC1	ubiquitin-fold modifier conjugating enzyme 1	Cytoplasm	enzyme
2.248	UN45A_HUMAN		UNC45A	unc-45 myosin chaperone A	Plasma Membrane	other
10	UBP4_HUMAN		USP4	ubiquitin specific peptidase 4	Nucleus	peptidase
2.503	UBP47_HUMAN		USP47	ubiquitin specific peptidase 47	Cytoplasm	peptidase
10	UBP8_HUMAN		USP8	ubiquitin specific peptidase 8	Cytoplasm	peptidase
-0.093	VIME_HUMAN		VIM	vimentin	Cytoplasm	other	pritumumab
-1.652	VP33B_HUMAN		VPS33B	VPS33B late endosome and lysosome associated	Cytoplasm	transporter
10	VPS41_HUMAN		VPS41	VPS41 subunit of HOPS complex	Cytoplasm	transporter
-10	VTI1B_HUMAN		VTI1B	vesicle transport through interaction with t-SNAREs 1B	Plasma Membrane	transporter
-1.222	WDR59_HUMAN		WDR59	WD repeat domain 59	Cytoplasm	transporter
0.807	WNT5A_HUMAN		WNT5A	Wnt family member 5A	Extracellular Space	growth factor
3.644	XPO5_HUMAN		XPO5	exportin 5	Nucleus	other
10	XPO6_HUMAN		XPO6	exportin 6	Cytoplasm	other
-10	XRN2_HUMAN		XRN2	5'-3' exoribonuclease 2	Nucleus	enzyme
10	ZSWM8_HUMAN		ZSWIM8	zinc finger SWIM-type containing 8	Extracellular Space	other
