## Supplementary material for "Extracellular vesicles from a novel chordoma cell line, ARF-8, promote tumorigenic microenvironmental changes when incubated with the parental cells and with human osteoblasts": Supp Table 3

### Sheet: Sheet0
Expr Log Ratio	ID	Flags	Symbol	Entrez Gene Name	Location	Type(s)	Drug(s)
1.051	ABI1		ABI1	abl interactor 1	Cytoplasm	other
0.961	ACAA1		ACAA1	acetyl-CoA acyltransferase 1	Cytoplasm	enzyme	trimetazidine
1.2	ACTA1		ACTA1	actin alpha 1, skeletal muscle	Cytoplasm	other
0.999	ACTN1		ACTN1	actinin alpha 1	Nucleus	transcription regulator
1.024	ADAMTS1		ADAMTS1	ADAM metallopeptidase with thrombospondin type 1 motif 1	Extracellular Space	peptidase
0.759	ADIRF		ADIRF	adipogenesis regulatory factor	Nucleus	other
0.993	AHNAK		AHNAK	AHNAK nucleoprotein	Nucleus	other
0.979	AKAP12		AKAP12	A-kinase anchoring protein 12	Cytoplasm	transporter
1.122	ALDH1A3		ALDH1A3	aldehyde dehydrogenase 1 family member A3	Cytoplasm	enzyme
1.012	ALDH3A2		ALDH3A2	aldehyde dehydrogenase 3 family member A2	Cytoplasm	enzyme
0.943	ANGPTL2		ANGPTL2	angiopoietin like 2	Extracellular Space	other
2.031	ANGPTL4		ANGPTL4	angiopoietin like 4	Extracellular Space	other
0.981	ANKHD1		ANKHD1/ANKHD1-EIF4EBP3	ankyrin repeat and KH domain containing 1	Cytoplasm	other
0.993	ANPEP		ANPEP	alanyl aminopeptidase, membrane	Plasma Membrane	peptidase	68Ga-HX01, truncated tissue factor/NGR peptide, CNGRC peptide-TNF alpha conjugate
-0.087	ANTXR1		ANTXR1	ANTXR cell adhesion molecule 1	Plasma Membrane	transmembrane receptor
1.019	ANXA6		ANXA6	annexin A6	Plasma Membrane	ion channel
0.971	AOX1		AOX1	aldehyde oxidase 1	Cytoplasm	enzyme
0.6	APLP2		APLP2	amyloid beta precursor like protein 2	Cytoplasm	other
-0.087	AREG		AREG	amphiregulin	Extracellular Space	growth factor
0.949	ARHGAP17		ARHGAP17	Rho GTPase activating protein 17	Cytoplasm	other
-0.162	ARHGEF40		ARHGEF40	Rho guanine nucleotide exchange factor 40	Cytoplasm	other
1.111	ARMCX1		ARMCX1	armadillo repeat containing X-linked 1	Other	other
0.586	AXL		AXL	AXL receptor tyrosine kinase	Plasma Membrane	kinase	CH5451098, gilteritinib, bosutinib/rituximab, DP-3975, cabozantinib/nivolumab, INCB081776, SLC-391, Q702, bosutinib, tilvestamab, cabozantinib, PF-07265807, humax-AXL-ADC, DS-1205c, KC1036, bosutinib/imatinib, HH30134, mipasetamab uzoptirine, BPI-9016M, ningetinib, dubermatinib, ONO-7475, sitravatinib, SKI-G-801, bemcentinib, cabozantinib/tyrosine kinase inhibitor, RXDX-106, BA3011
-0.106	B4GALT4		B4GALT4	beta-1,4-galactosyltransferase 4	Cytoplasm	enzyme
0.001	BDNF		BDNF	brain derived neurotrophic factor	Extracellular Space	growth factor
0.9	BGN		BGN	biglycan	Extracellular Space	other
1.096	BICC1		BICC1	BicC family RNA binding protein 1	Other	other
0.947	BIN1		BIN1	bridging integrator 1	Nucleus	other
-15.673	BMI1		BMI1	BMI1 proto-oncogene, polycomb ring finger	Nucleus	transcription regulator	PTC596
1.488	BMP1		BMP1	bone morphogenetic protein 1	Extracellular Space	peptidase
0.293	BPGM		BPGM	bisphosphoglycerate mutase	Extracellular Space	phosphatase
2	C1S		C1S	complement C1s	Extracellular Space	peptidase	SERPING1, sutimlimab
1.006	CALD1		CALD1	caldesmon 1	Cytoplasm	other
0.953	CALU		CALU	calumenin	Cytoplasm	other
0.988	CAP2		CAP2	cyclase associated actin cytoskeleton regulatory protein 2	Plasma Membrane	other
1.045	CAPG		CAPG	capping actin protein, gelsolin like	Nucleus	other
0.893	CASK		CASK	calcium/calmodulin dependent serine protein kinase	Plasma Membrane	kinase
0.991	CAV1		CAV1	caveolin 1	Plasma Membrane	transmembrane receptor	GSK1278863A
0.967	CAVIN1		CAVIN1	caveolae associated protein 1	Nucleus	transcription regulator
0.89	CAVIN2		CAVIN2	caveolae associated protein 2	Plasma Membrane	other
1.071	CBR3		CBR3	carbonyl reductase 3	Cytoplasm	enzyme
1.149	CCDC50		CCDC50	coiled-coil domain containing 50	Cytoplasm	other
-0.152	CCL2		CCL2	C-C motif chemokine ligand 2	Extracellular Space	cytokine	CNTO 888, mimosine
-0.173	CCND1		CCND1	cyclin D1	Nucleus	transcription regulator	arsenic trioxide/tretinoin, arsenic trioxide/daunorubicin/tretinoin, arsenic trioxide/gemtuzumab ozogamicin/tretinoin, arsenic trioxide/idarubicin/tretinoin, arsenic trioxide/cytarabine/methotrexate, arsenic trioxide
0.989	CD44		CD44	CD44 molecule (Indian blood group)	Plasma Membrane	other	SPL-108, A6 peptide, anti-CD44v7 antibody, AMC303, CA102N, RO5429083
0.994	CD59		CD59	CD59 molecule (CD59 blood group)	Plasma Membrane	other
1.277	CD9		CD9	CD9 molecule	Plasma Membrane	other	KBA1412
0	CDH13		CDH13	cadherin 13	Plasma Membrane	other
0.8	CFH		CFH	complement factor H	Extracellular Space	other	GT103
0.924	COL12A1		COL12A1	collagen type XII alpha 1 chain	Extracellular Space	other	collagenase
0.901	COL16A1		COL16A1	collagen type XVI alpha 1 chain	Extracellular Space	other	collagenase
0.904	COL1A1		COL1A1	collagen type I alpha 1 chain	Extracellular Space	other	collagenase
0.888	COL1A2		COL1A2	collagen type I alpha 2 chain	Extracellular Space	other	collagenase
0.744	COL3A1		COL3A1	collagen type III alpha 1 chain	Extracellular Space	other	collagenase
1.039	COL5A1		COL5A1	collagen type V alpha 1 chain	Extracellular Space	other	collagenase
-2.419	COL5A2		COL5A2	collagen type V alpha 2 chain	Extracellular Space	other	collagenase
1.005	COL6A1		COL6A1	collagen type VI alpha 1 chain	Extracellular Space	other	collagenase
1.021	COL6A2		COL6A2	collagen type VI alpha 2 chain	Extracellular Space	other	collagenase
1.027	COL6A3		COL6A3	collagen type VI alpha 3 chain	Extracellular Space	other	collagenase
1.195	COL8A1		COL8A1	collagen type VIII alpha 1 chain	Extracellular Space	other	collagenase
2	COMP		COMP	cartilage oligomeric matrix protein	Extracellular Space	other
0.01	TDGF1		CRIPTO	cripto, EGF-CFC family member	Extracellular Space	growth factor	huB3F6-SPDB-DM4 immunoconjugate
1.313	CRLF1		CRLF1	cytokine receptor like factor 1	Extracellular Space	cytokine
0.982	CTBP1		CTBP1	C-terminal binding protein 1	Nucleus	enzyme
0.748	CTBP2		CTBP2	C-terminal binding protein 2	Nucleus	transcription regulator
0.994	CTNNB1		CTNNB1	catenin beta 1	Nucleus	transcription regulator	PRI-724, E7386
1.047	CTNND1		CTNND1	catenin delta 1	Nucleus	other
1	CTSZ		CTSZ	cathepsin Z	Cytoplasm	peptidase
1.023	CUL4A		CUL4A	cullin 4A	Nucleus	enzyme
1	CXCL1		CXCL1	C-X-C motif chemokine ligand 1	Extracellular Space	cytokine
0.415	CXCL12		CXCL12	C-X-C motif chemokine ligand 12	Extracellular Space	cytokine	NOX-A12, necuparanib
0.8	IL8		CXCL8	C-X-C motif chemokine ligand 8	Extracellular Space	cytokine	BMS-986253
0.944	CYBRD1		CYBRD1	cytochrome b reductase 1	Cytoplasm	enzyme
1.002	CYP1B1		CYP1B1	cytochrome P450 family 1 subfamily B member 1	Cytoplasm	enzyme
0.963	DAB2		DAB2	DAB adaptor protein 2	Plasma Membrane	other
1	DBN1		DBN1	drebrin 1	Cytoplasm	other
1	DCLK1		DCLK1	doublecortin like kinase 1	Plasma Membrane	kinase
0.473	DCN		DCN	decorin	Extracellular Space	other
0.635	DDR2		DDR2	discoidin domain receptor tyrosine kinase 2	Plasma Membrane	kinase	imatinib/nilotinib, imatinib/inotuzumab ozogamicin, imatinib/sunitinib, regorafenib, dacomitinib, blinatumomab/imatinib, bosutinib/imatinib, ICP-033, decitabine/imatinib, sitravatinib, imatinib, imatinib/rituximab, regorafenib/sunitinib, imatinib/sirolimus, imatinib/sorafenib
0.7	DKK1		DKK1	dickkopf WNT signaling pathway inhibitor 1	Extracellular Space	growth factor	BHQ880, DKN-01
3	DNAJB4		DNAJB4	DnaJ heat shock protein family (Hsp40) member B4	Nucleus	other
1.02	DPYSL3		DPYSL3	dihydropyrimidinase like 3	Cytoplasm	enzyme
0.958	DSP		DSP	desmoplakin	Plasma Membrane	other
1.099	DST		DST	dystonin	Plasma Membrane	other
1.5	ECM1		ECM1	extracellular matrix protein 1	Extracellular Space	transporter
3.016	ECM2		ECM2	extracellular matrix protein 2	Extracellular Space	other
0.91	EFEMP1		EFEMP1	EGF containing fibulin extracellular matrix protein 1	Extracellular Space	enzyme
0.6	EFEMP2		EFEMP2	EGF containing fibulin extracellular matrix protein 2	Extracellular Space	other
1	EGF		EGF	epidermal growth factor	Extracellular Space	growth factor
1.102	EGFR		EGFR	epidermal growth factor receptor	Plasma Membrane	kinase	ABBV-637, hemay020, BLU-451, CK-101, 18F-PEG6-IPQA, bis-tyrphostin, SI-B001, BPI-15086, SCT200, BIBX 1382BS, docetaxel/erlotinib, afatinib, anti-EGFRvIII immunotoxin MR1-1, cetuximab/vemurafenib, sym013, lazertinib, HLX07, BMS-690514, cetuximab/dabrafenib/trametinib, befotertinib, afatinib/osimertinib, 4-[(3-bromophenyl)amino]-6,7-diethoxyquinazoline, doxorubicin-loaded EGFR-targeting nanocells, …
0.998	EIF4A2		EIF4A2	eukaryotic translation initiation factor 4A2	Cytoplasm	translation regulator
0.956	ENAH		ENAH	ENAH actin regulator	Plasma Membrane	other
1.077	ENPP2		ENPP2	ectonucleotide pyrophosphatase/phosphodiesterase 2	Plasma Membrane	enzyme	VPC8a202
0.955	EPDR1		EPDR1	ependymin related 1	Nucleus	other
0.704	EPS8L2		EPS8L2	EPS8 like 2	Cytoplasm	other
0.792	FAM3C		FAM3C	FAM3 metabolism regulating signaling molecule C	Extracellular Space	cytokine
1.029	FAP		FAP	fibroblast activation protein alpha	Cytoplasm	peptidase	gallium Ga 68 FAPi-46, 64Cu FAP-2286, 68Ga-FAPI, RO7122290, gallium Ga 68-DOTA-FAPI-04, RO6874813, gallium Ga 68 FAP-2286, RO6874281, 177Lu-FAP-2286
0.96	FBLN1		FBLN1	fibulin 1	Extracellular Space	other
0.986	FBLN2		FBLN2	fibulin 2	Extracellular Space	other
0.973	FBN1		FBN1	fibrillin 1	Extracellular Space	other
1.013	FERMT2		FERMT2	FERM domain containing kindlin 2	Cytoplasm	other
3.016	FGF2		FGF2	fibroblast growth factor 2	Extracellular Space	growth factor	pentosan polysulfate, suradista, CP-547632, necuparanib, RC28-E, sucralfate
	FGF5		FGF5	fibroblast growth factor 5	Extracellular Space	growth factor
0.97	FHL1		FHL1	four and a half LIM domains 1	Cytoplasm	other
1.149	FHOD1		FHOD1	formin homology 2 domain containing 1	Cytoplasm	other
1.008	FLNA		FLNA	filamin A	Cytoplasm	other
1.005	FLNB		FLNB	filamin B	Cytoplasm	other
0.907	FLOT2		FLOT2	flotillin 2	Plasma Membrane	other
1.126	FMNL2		FMNL2	formin like 2	Cytoplasm	other
0.972	FN1		FN1	fibronectin 1	Extracellular Space	other	ocriplasmin, bifikafusp alfa, L19TNFalpha, L19-IL2 monoclonal antibody-cytokine fusion protein/L19TNFalpha, AS1409, iodine I 131 anti-fibronectin antibody fragment L19-SIP, dodekin
2	FST		FST	follistatin	Extracellular Space	other
1.413	FSTL1		FSTL1	follistatin like 1	Extracellular Space	other
-2.71	FUCA1		FUCA1	alpha-L-fucosidase 1	Cytoplasm	enzyme
1.179	FYN		FYN	FYN proto-oncogene, Src family tyrosine kinase	Plasma Membrane	kinase	PD162531, dasatinib/dexamethasone/vincristine, PP2/AG1879 tyrosine kinase inhibitor, SM1-71, dasatinib/dexamethasone, JNJ-26483327, dasatinib/inotuzumab ozogamicin, dasatinib, cytarabine/dasatinib/dexamethasone/methotrexate, PD 173958, corticosteroid/dasatinib, blinatumomab/dasatinib, dasatinib/rituximab, PP1
-11.551	FZD2		FZD2	frizzled class receptor 2	Plasma Membrane	G-protein coupled receptor	vantictumab, wnt-5a mimic hexapeptide foxy-5
0.94	GAS1		GAS1	growth arrest specific 1	Plasma Membrane	other
1.297	GFPT2		GFPT2	glutamine-fructose-6-phosphate transaminase 2	Cytoplasm	enzyme
1.05	GJA1		GJA1	gap junction protein alpha 1	Plasma Membrane	transporter	ALMB-0168
1	GNB4		GNB4	G protein subunit beta 4	Plasma Membrane	other
1.41	GOLGA2		GOLGA2	golgin A2	Cytoplasm	other
0.973	GPC1		GPC1	glypican 1	Plasma Membrane	transmembrane receptor
0.985	GPC6		GPC6	glypican 6	Plasma Membrane	transmembrane receptor
1.094	GREM1		GREM1	gremlin 1, DAN family BMP antagonist	Extracellular Space	other	UCB6114
1.025	GSDME		GSDME	gasdermin E	Plasma Membrane	transporter
1.031	GSK3B		GSK3B	glycogen synthase kinase 3 beta	Nucleus	kinase	aloisine A, enzastaurin, GSK-3beta inhibitor II, indirubin-3'-monoxime, glycogen synthase kinase-3beta inhibitor, AZD2858
2	HACL1		HACL1	2-hydroxyacyl-CoA lyase 1	Cytoplasm	enzyme
1.051	HDGF		HDGF	heparin binding growth factor	Extracellular Space	growth factor
0.777	HMGA2		HMGA2	high mobility group AT-hook 2	Nucleus	enzyme
0.921	HMOX1		HMOX1	heme oxygenase 1	Cytoplasm	enzyme	tin mesoporphyrin
0.954	HSPG2		HSPG2	heparan sulfate proteoglycan 2	Extracellular Space	enzyme
1.039	HTRA1		HTRA1	HtrA serine peptidase 1	Extracellular Space	peptidase
1.327	IFIT1		IFIT1	interferon induced protein with tetratricopeptide repeats 1	Cytoplasm	other
1.158	IFIT3		IFIT3	interferon induced protein with tetratricopeptide repeats 3	Cytoplasm	other
1.251	IFITM3		IFITM3	interferon induced transmembrane protein 3	Plasma Membrane	other
1.137	IGF2		IGF2	insulin like growth factor 2	Extracellular Space	growth factor	MEDI-573, BI 836845
1.1	IGFBP2		IGFBP2	insulin like growth factor binding protein 2	Extracellular Space	other
0.965	IGFBP3		IGFBP3	insulin like growth factor binding protein 3	Extracellular Space	other
0.86	IGFBP4		IGFBP4	insulin like growth factor binding protein 4	Extracellular Space	other
1.001	IGFBP5		IGFBP5	insulin like growth factor binding protein 5	Extracellular Space	other
0.901	IGFBP7		IGFBP7	insulin like growth factor binding protein 7	Extracellular Space	transporter
1.413	IKBIP		IKBIP	IKBKB interacting protein	Cytoplasm	other
0	IL11		IL11	interleukin 11	Extracellular Space	cytokine
-0.05	IL1B		IL1B	interleukin 1 beta	Extracellular Space	cytokine	AK114, canakinumab/metformin/sulfonylurea, FL-101, anakinra, canakinumab/methotrexate, canakinumab/metformin, gevokizumab, rilonacept, canakinumab/INS, anakinra/methotrexate, gallium nitrate, canakinumab, canakinumab/colchicine
-0.05	IL32		IL32	interleukin 32	Extracellular Space	cytokine
0.975	ILK		ILK	integrin linked kinase	Plasma Membrane	kinase	OSU-T315, KP-SD-1
0.954	ITGA11		ITGA11	integrin subunit alpha 11	Plasma Membrane	other
-0.173	ITGA2		ITGA2	integrin subunit alpha 2	Plasma Membrane	transmembrane receptor
0	ITGA3		ITGA3	integrin subunit alpha 3	Plasma Membrane	other
1.338	ITGA5		ITGA5	integrin subunit alpha 5	Plasma Membrane	transmembrane receptor
0.986	ITGAV		ITGAV	integrin subunit alpha V	Plasma Membrane	transmembrane receptor	abciximab, intetumumab, fluciclatide F 18, etaracizumab, abituzumab, 68Ga-NOTA-BBN-RGD, cilengitide
1.015	ITGB1		ITGB1	integrin subunit beta 1	Plasma Membrane	transmembrane receptor	OS2966
0.943	ITGB5		ITGB5	integrin subunit beta 5	Plasma Membrane	other	cilengitide
1.091	JUP		JUP	junction plakoglobin	Plasma Membrane	other
0.5	KCNMA1		KCNMA1	potassium calcium-activated channel subfamily M alpha 1	Plasma Membrane	ion channel	tedisamil, cromolyn
-0.17	KLK10		KLK10	kallikrein related peptidase 10	Extracellular Space	peptidase
-0.25	KLK6		KLK6	kallikrein related peptidase 6	Extracellular Space	peptidase
-0.17	KLK7		KLK7	kallikrein related peptidase 7	Extracellular Space	peptidase
1.035	KRT14		KRT14	keratin 14	Cytoplasm	other
1.01	KRT16		KRT16	keratin 16	Cytoplasm	other
0.97	KRT17		KRT17	keratin 17	Cytoplasm	other
1.072	KRT5		KRT5	keratin 5	Cytoplasm	other
0.8	KRT6B		KRT6B	keratin 6B	Cytoplasm	other
2	LAMA2		LAMA2	laminin subunit alpha 2	Extracellular Space	other
1	LAMA3		LAMA3	laminin subunit alpha 3	Extracellular Space	other
1.945	LAMA4		LAMA4	laminin subunit alpha 4	Extracellular Space	enzyme
-0.142	LAMB1		LAMB1	laminin subunit beta 1	Extracellular Space	other
0.986	LGALS1		LGALS1	galectin 1	Extracellular Space	other	OTX008
1.008	LMCD1		LMCD1	LIM and cysteine rich domains 1	Cytoplasm	transcription regulator
0.963	LOX		LOX	lysyl oxidase	Extracellular Space	enzyme	PXS-5505, copper
0.683	LOXL1		LOXL1	lysyl oxidase like 1	Extracellular Space	enzyme
1.893	LOXL2		LOXL2	lysyl oxidase like 2	Extracellular Space	enzyme	PAT-1251, simtuzumab
0.984	LRP1		LRP1	LDL receptor related protein 1	Plasma Membrane	transmembrane receptor	paclitaxel-angiopep-2 conjugate, serpin peptide 16
1.011	LTBP1		LTBP1	latent transforming growth factor beta binding protein 1	Extracellular Space	other
0.976	LTBP2		LTBP2	latent transforming growth factor beta binding protein 2	Extracellular Space	other
0.947	LTBP4		LTBP4	latent transforming growth factor beta binding protein 4	Extracellular Space	growth factor
1.2	LUM		LUM	lumican	Extracellular Space	other
1.038	MACF1		MACF1	microtubule actin crosslinking factor 1	Cytoplasm	other
1.015	MAP1B		MAP1B	microtubule associated protein 1B	Cytoplasm	other
1	MAP3K7		MAP3K7	mitogen-activated protein kinase kinase kinase 7	Cytoplasm	kinase	takinib
1.266	MAP4K4		MAP4K4	mitogen-activated protein kinase kinase kinase kinase 4	Cytoplasm	kinase	PF-06260933, GNE-495, NCB-0846
0.983	MAPK3		MAPK3	mitogen-activated protein kinase 3	Cytoplasm	kinase	ulixertinib, HE3286, ASN007, ASTX029, HH2710, tyrphostin AG 1288, KO-947, ZSET 1446, SM1-71, temuterkib, Vx-11e, ATG-017, FR 180204, (Z)-3-(2-aminoethyl)-5-(4-ethoxybenzylidene)thiazolidine-2,4-dione, JSI-1187
-0.794	MAPKAP1		MAPKAP1	MAPK associated protein 1	Cytoplasm	other
-11.551	MBNL1		MBNL1	muscleblind like splicing regulator 1	Nucleus	other
1.079	MEST		MEST	mesoderm specific transcript	Cytoplasm	peptidase
1.576	MFAP5		MFAP5	microfibril associated protein 5	Extracellular Space	other
0.828	MFF		MFF	mitochondrial fission factor	Cytoplasm	other
1.075	MME		MME	membrane metalloendopeptidase	Plasma Membrane	peptidase	neprilysin inhibitor, sacubitril/valsartan, sacubitril, LBQ657, gemopatrilat
-0.1	MMP1		MMP1	matrix metallopeptidase 1	Extracellular Space	peptidase	rebimastat, marimastat
-0.152	MMP10		MMP10	matrix metallopeptidase 10	Extracellular Space	peptidase	marimastat
-0.2	MMP12		MMP12	matrix metallopeptidase 12	Extracellular Space	peptidase	marimastat
-0.2	MMP13		MMP13	matrix metallopeptidase 13	Extracellular Space	peptidase	marimastat, prinomastat
0.985	MMP14		MMP14	matrix metallopeptidase 14	Extracellular Space	peptidase	rebimastat, marimastat, prinomastat, BT1718
1.204	MMP2		MMP2	matrix metallopeptidase 2	Extracellular Space	peptidase	MMP2 MMP9 inhibitor, chlorotoxin, 131I-chlorotoxin, rebimastat, marimastat, prinomastat
1	MMP3		MMP3	matrix metallopeptidase 3	Extracellular Space	peptidase	marimastat
-0.152	MMP7		MMP7	matrix metallopeptidase 7	Extracellular Space	peptidase	marimastat
-0.152	MMP9		MMP9	matrix metallopeptidase 9	Extracellular Space	peptidase	MMP2 MMP9 inhibitor, GS-5745, rebimastat, marimastat, prinomastat, glucosamine
1.045	MPRIP		MPRIP	myosin phosphatase Rho interacting protein	Cytoplasm	other
0.931	MRC2		MRC2	mannose receptor C type 2	Plasma Membrane	transmembrane receptor
1.046	MSN		MSN	moesin	Plasma Membrane	other
1.285	MTDH		MTDH	metadherin	Cytoplasm	transcription regulator
1.03	MXRA5		MXRA5	matrix remodeling associated 5	Extracellular Space	other
1.066	MYL9		MYL9	myosin light chain 9	Cytoplasm	other
-0.123	MYO5B		MYO5B	myosin VB	Cytoplasm	enzyme
1.335	NAV1		NAV1	neuron navigator 1	Other	enzyme
1.335	NECTIN3		NECTIN3	nectin cell adhesion molecule 3	Plasma Membrane	other
0.89	NEXN		NEXN	nexilin F-actin binding protein	Plasma Membrane	other
2	NID1		NID1	nidogen 1	Extracellular Space	other
1	NID2		NID2	nidogen 2	Extracellular Space	other
0.99	NNMT		NNMT	nicotinamide N-methyltransferase	Cytoplasm	enzyme	atorvastatin/niacin, nicotinic acid/pioglitazone, nicotinic acid, lovastatin/niacin
1.022	NQO1		NQO1	NAD(P)H quinone dehydrogenase 1	Cytoplasm	enzyme
1.085	NRP1		NRP1	neuropilin 1	Plasma Membrane	transmembrane receptor	vesencumab
1.078	NT5C2		NT5C2	5'-nucleotidase, cytosolic II	Cytoplasm	phosphatase
0.995	NT5E		NT5E	5'-nucleotidase ecto	Plasma Membrane	phosphatase	BMS-986179, ATG-037, MEDI9447, NZV930, ORIC-533, quemliclustat, JAB-BX102, PT199, HLX23, IBI325, GS-1423, AK119, CPI-006, INCA00186, LY3475070, TJ004309, NMN, IPH5301, Sym024
1.016	OGDH		OGDH	oxoglutarate dehydrogenase	Cytoplasm	enzyme
0.885	OLFML3		OLFML3	olfactomedin like 3	Extracellular Space	other
0.956	P3H1		P3H1	prolyl 3-hydroxylase 1	Nucleus	enzyme
1.021	P4HA2		P4HA2	prolyl 4-hydroxylase subunit alpha 2	Cytoplasm	transporter
0.985	PAFAH1B1		PAFAH1B1	platelet activating factor acetylhydrolase 1b regulatory subunit 1	Cytoplasm	enzyme
0.949	PALLD		PALLD	palladin, cytoskeletal associated protein	Plasma Membrane	other
0.414	PAM		PAM	peptidylglycine alpha-amidating monooxygenase	Plasma Membrane	enzyme
-0.036	PARD3B		PARD3B	par-3 family cell polarity regulator beta	Plasma Membrane	other
1.099	PCBP1		PCBP1	poly(rC) binding protein 1	Nucleus	translation regulator
1	PDGFA		PDGFA	platelet derived growth factor subunit A	Extracellular Space	growth factor
0.858	PDGFRA		PDGFRA	platelet derived growth factor receptor alpha	Plasma Membrane	kinase	crizotinib/pazopanib, blinatumomab/imatinib, bosutinib/imatinib, docetaxel/nintedanib, CT 52923, ICP-033, decitabine/imatinib, ripretinib, nintedanib, SU9518, regorafenib/sunitinib, NCB-0846, dexamethasone/imatinib/vincristine, dasatinib, imatinib/sirolimus, imatinib/sorafenib, avapritinib, corticosteroid/imatinib, NB003, midostaurin, imatinib/inotuzumab ozogamicin, PDGF receptor tyrosine kinase …
0.982	PDGFRB		PDGFRB	platelet derived growth factor receptor beta	Plasma Membrane	kinase	midostaurin, PDGF receptor tyrosine kinase inhibitor V, sorafenib/sulindac/sunitinib, cytarabine/idarubicin/midostaurin, imatinib/sunitinib, cytarabine/imatinib/methotrexate, axitinib, 5-azacytidine/sorafenib, tandutinib, pazopanib, JI 101, dasatinib/erlotinib, telatinib, imatinib, imatinib/rituximab, becaplermin, orantinib, blinatumomab/dasatinib, imatinib/nilotinib, decitabine/sorafenib, cytara…
0.964	PDLIM7		PDLIM7	PDZ and LIM domain 7	Cytoplasm	other
1.041	PEA15		PEA15	proliferation and apoptosis adaptor protein 15	Cytoplasm	transporter
0.969	PEBP1		PEBP1	phosphatidylethanolamine binding protein 1	Cytoplasm	other
0.889	PFN2		PFN2	profilin 2	Cytoplasm	enzyme
1.014	PHGDH		PHGDH	phosphoglycerate dehydrogenase	Cytoplasm	enzyme
1.402	PLAU		PLAU	plasminogen activator, urokinase	Extracellular Space	peptidase
-0.299	PLAUR		PLAUR	plasminogen activator, urokinase receptor	Plasma Membrane	transmembrane receptor
1.451	PLOD2		PLOD2	procollagen-lysine,2-oxoglutarate 5-dioxygenase 2	Cytoplasm	enzyme
0.984	PLPP3		PLPP3	phospholipid phosphatase 3	Plasma Membrane	phosphatase
0.818	PNMA2		PNMA2	PNMA family member 2	Nucleus	transporter
1.006	POSTN		POSTN	periostin	Extracellular Space	other
1.015	PPIB		PPIB	peptidylprolyl isomerase B	Cytoplasm	enzyme
0.985	PPL		PPL	periplakin	Cytoplasm	other
1.239	PPP1R14C		PPP1R14C	protein phosphatase 1 regulatory inhibitor subunit 14C	Cytoplasm	other
1.091	PRKCA		PRKCA	protein kinase C alpha	Cytoplasm	kinase	aprinocarsen, Go6983, L-threo-safingol, Go 6976, Ro31-8220, ingenol mebutate, midostaurin
0.984	PTGIS		PTGIS	prostaglandin I2 synthase	Cytoplasm	enzyme	phenylbutazone
1.264	PTGS1		PTGS1	prostaglandin-endoperoxide synthase 1	Cytoplasm	enzyme	sulindac/tamoxifen, esomeprazole/naproxen, acetaminophen/oxycodone, piroxicam, salicylic acid, 8Z,11Z,14Z-eicosatrienoic acid, raloxifene/sulindac, fenoprofen, acetaminophen, aspirin/rivaroxaban/ticlopidine, phenacetin, balsalazide, aspirin/caffeine/orphenadrine, acetaminophen/hydrocodone, aspirin/dabigatran etexilate, ketorolac/phenylephrine, acetaminophen/caffeine/dihydrocodeine, triflusal, dic…
1.11	PTK2		PTK2	protein tyrosine kinase 2	Cytoplasm	kinase	PF-573228, NVP-TAE 226, conteltinib, APG-2449, PF-431396, CTX-0294945, lorlatinib, SM1-71, BI 853520, repotrectinib
0.975	PTX3		PTX3	pentraxin 3	Extracellular Space	other
1.049	PXN		PXN	paxillin	Cytoplasm	other
1.147	QSOX1		QSOX1	quiescin sulfhydryl oxidase 1	Cytoplasm	enzyme
1.402	RAB6A		RAB6A	RAB6A, member RAS oncogene family	Cytoplasm	enzyme
1	RECK		RECK	reversion inducing cysteine rich protein with kazal motifs	Plasma Membrane	other
0.967	RFTN1		RFTN1	raftlin, lipid raft linker 1	Plasma Membrane	other
0.988	RHOC		RHOC	ras homolog family member C	Plasma Membrane	enzyme
1.5	RLN2		RLN2	relaxin 2	Extracellular Space	other
0.87	S100A4		S100A4	S100 calcium binding protein A4	Cytoplasm	other
0.94	SACS		SACS	sacsin molecular chaperone	Plasma Membrane	other
1.143	SASH1		SASH1	SAM and SH3 domain containing 1	Extracellular Space	other
0.871	SCRIB		SCRIB	scribble planar cell polarity protein	Cytoplasm	other
1.105	SCUBE3		SCUBE3	signal peptide, CUB domain and EGF like domain containing 3	Plasma Membrane	other
1.02	SEC23A		SEC23A	SEC23 homolog A, COPII coat complex component	Cytoplasm	transporter
1	SEC31A		SEC31A	SEC31 homolog A, COPII coat complex component	Cytoplasm	other
0.819	SELENBP1		SELENBP1	selenium binding protein 1	Cytoplasm	enzyme
1.126	SEPT6		SEPTIN6	septin 6	Cytoplasm	other
0.943	SERPINB1		SERPINB1	serpin family B member 1	Cytoplasm	other
1.143	SERPINE1		SERPINE1	serpin family E member 1	Extracellular Space	other	TM5614, drotrecogin alfa, ACT001
1.087	SERPINE2		SERPINE2	serpin family E member 2	Extracellular Space	other
0.997	SERPINH1		SERPINH1	serpin family H member 1	Extracellular Space	other
1.39	SFRP1		SFRP1	secreted frizzled related protein 1	Plasma Membrane	transmembrane receptor
1.874	SFRP2		SFRP2	secreted frizzled related protein 2	Plasma Membrane	transmembrane receptor
1.025	SLC3A2		SLC3A2	solute carrier family 3 member 2	Plasma Membrane	transporter
-0.201	SLIT2		SLIT2	slit guidance ligand 2	Extracellular Space	other
0.993	SLIT3		SLIT3	slit guidance ligand 3	Extracellular Space	other
0.876	SMAD3		SMAD3	SMAD family member 3	Nucleus	transcription regulator
1.346	SMAD4		SMAD4	SMAD family member 4	Nucleus	transcription regulator
0.925	SNTB1		SNTB1	syntrophin beta 1	Plasma Membrane	other
0.912	SPARC		SPARC	secreted protein acidic and cysteine rich	Extracellular Space	other
1	SPOCK1		SPOCK1	SPARC (osteonectin), cwcv and kazal like domains proteoglycan 1	Extracellular Space	other
1.11	SRPX		SRPX	sushi repeat containing protein X-linked	Cytoplasm	other
1.018	STAT1		STAT1	signal transducer and activator of transcription 1	Nucleus	transcription regulator
1.092	STAT3		STAT3	signal transducer and activator of transcription 3	Nucleus	transcription regulator	CAS3/SS3, golotimod, OPB-31121, OPB-51602, danvatirsen, TTI-101, STAT3 inhibitor, NT219
0.863	STAT5A		STAT5A	signal transducer and activator of transcription 5A	Nucleus	transcription regulator
1.039	STEAP3		STEAP3	STEAP3 metalloreductase	Cytoplasm	transporter
0	STXBP5		STXBP5	syntaxin binding protein 5	Plasma Membrane	other
3.059	SULF1		SULF1	sulfatase 1	Cytoplasm	enzyme
0.945	SYNE1		SYNE1	spectrin repeat containing nuclear envelope protein 1	Nucleus	other
0.988	TAGLN		TAGLN	transgelin	Cytoplasm	other
1.096	TBC1D23		TBC1D23	TBC1 domain family member 23	Cytoplasm	other
1.431	TFPI		TFPI	tissue factor pathway inhibitor	Extracellular Space	other	dalteparin, MG1113, BAY1093884
-0.224	TFPI2		TFPI2	tissue factor pathway inhibitor 2	Extracellular Space	other
2	TGFB1		TGFB1	transforming growth factor beta 1	Extracellular Space	growth factor	STP707, YL-13027, dalantercept, SRK-181, NIS793, fresolimumab, MSB0011359C, cotsiranib, LY3200882, LY2109761, SHR1701, AVID200, HB-002T
0.942	TGFB1I1		TGFB1I1	transforming growth factor beta 1 induced transcript 1	Nucleus	transcription regulator
1.027	TGFBI		TGFBI	transforming growth factor beta induced	Extracellular Space	other
1.098	TGFBR3	D	TGFBR3	transforming growth factor beta receptor 3	Plasma Membrane	kinase
1.098	TGFBR3	D	TGFBR3	transforming growth factor beta receptor 3	Plasma Membrane	kinase
0.973	THBS1		THBS1	thrombospondin 1	Extracellular Space	other
0.961	THBS2		THBS2	thrombospondin 2	Extracellular Space	other
0.998	THY1		THY1	Thy-1 cell surface antigen	Plasma Membrane	other
0.416	TIA1		TIA1	TIA1 cytotoxic granule associated RNA binding protein	Nucleus	other
1.335	TIMP1		TIMP1	TIMP metallopeptidase inhibitor 1	Extracellular Space	cytokine
1	TIMP2		TIMP2	TIMP metallopeptidase inhibitor 2	Extracellular Space	other
0.994	TIMP3		TIMP3	TIMP metallopeptidase inhibitor 3	Extracellular Space	other
1.052	TJP1		TJP1	tight junction protein 1	Plasma Membrane	other
1.057	TJP2		TJP2	tight junction protein 2	Plasma Membrane	kinase
1.025	TNC		TNC	tenascin C	Extracellular Space	other	F16-IL2 fusion protein, 131I-tenatumomab, iodine I 131 monoclonal antibody F16SIP
-0.173	TNFAIP3		TNFAIP3	TNF alpha induced protein 3	Nucleus	enzyme
-0.106	TNFAIP6		TNFAIP6	TNF alpha induced protein 6	Extracellular Space	other
0.992	TNFRSF11B		TNFRSF11B	TNF receptor superfamily member 11b	Plasma Membrane	transmembrane receptor
1	TP53I3		TP53I3	tumor protein p53 inducible protein 3	Cytoplasm	enzyme
1.012	TPM1		TPM1	tropomyosin 1	Cytoplasm	other
0.998	TPM2		TPM2	tropomyosin 2	Extracellular Space	other
1.009	TPM4		TPM4	tropomyosin 4	Cytoplasm	other
0.857	TTC28		TTC28	tetratricopeptide repeat domain 28	Cytoplasm	other
1.152	TUBA4A		TUBA4A	tubulin alpha 4a	Cytoplasm	other	docetaxel/gemcitabine/vincristine, bevacizumab/paclitaxel/topotecan, colchicine/probenecid, cyclophosphamide/epirubicin/5-fluorouracil/paclitaxel, bevacizumab/docetaxel/prednisone/thalidomide/zoledronic acid, docetaxel/zoledronic acid, gemcitabine/paclitaxel, L-asparaginase/daunorubicin/dexamethasone/vincristine, prednisone/vincristine, docetaxel/5-fluorouracil, vinflunine, L-asparaginase/dexamet…
1.561	UAP1		UAP1	UDP-N-acetylglucosamine pyrophosphorylase 1	Nucleus	enzyme
0.812	UCHL1		UCHL1	ubiquitin C-terminal hydrolase L1	Cytoplasm	peptidase
0.884	VCAM1		VCAM1	vascular cell adhesion molecule 1	Plasma Membrane	transmembrane receptor
0.934	VCAN		VCAN	versican	Extracellular Space	other
0.8	VEGFA		VEGFA	vascular endothelial growth factor A	Extracellular Space	growth factor	bevacizumab/capecitabine, bevacizumab/temozolomide, bevacizumab/paclitaxel/topotecan, bevacizumab/docetaxel/prednisone/thalidomide/zoledronic acid, bevacizumab-IRDye 800CW, bevacizumab/capecitabine/temozolomide, bevacizumab/5-fluorouracil/irinotecan/oxaliplatin, bevacizumab/irinotecan, bevacizumab/erlotinib, faricimab, bevacizumab, brolucizumab, bevacizumab/gemcitabine, bevacizumab/carmustine/lom…
0.991	VIM		VIM	vimentin	Cytoplasm	other	pritumumab
1.225	WNT5A		WNT5A	Wnt family member 5A	Extracellular Space	growth factor
0.5	XYLT1		XYLT1	xylosyltransferase 1	Cytoplasm	enzyme
0.694	YAP1		YAP1	Yes1 associated transcriptional regulator	Nucleus	transcription regulator	verteporfin
1.004	YBX1		YBX1	Y-box binding protein 1	Nucleus	transcription regulator
